# Environmental DNA of aquatic macrophytes: the potential for reconstructing past and present vegetation and environments

**DOI:** 10.1101/2023.03.27.533457

**Authors:** Aloïs Revéret, Dilli P. Rijal, Peter D. Heintzman, Antony G. Brown, Kathleen R. Stoof-Leichsenring, Inger G. Alsos

## Abstract

Environmental DNA is increasingly being used to reconstruct past and present biodiversity including from freshwater ecosystems. Here, we first review and compare studies that use metagenomics, targeted capture, and various barcoding and metabarcoding markers, in order to explore how each of these methods can be used to capture aquatic vegetation diversity and change. We then investigate the extent to which such a record can be leveraged for reconstructing local environmental conditions, using a case study based on macrophyte ecological niches. We find that, with state-of-the-art DNA barcode reference libraries, using metabarcoding to target the P6 loop region of the chloroplast *trn*L (UAA) intron is optimal to maximise taxonomic resolution and the diversity of past macrophyte communities. Shotgun sequencing also retrieves a high proportion of aquatic macrophyte diversity, but has the lowest taxonomic resolution, and targeted capture needs to be more widely applied before comparisons can be made. From our case study, we infer past aquatic habitats from sedimentary ancient DNA records of macrophyte taxa. We reconstructed Holocene thermal range, continentality, water pH, trophic status, and light conditions in northern Fennoscandia. We show an overall stability since 9,000 years ago, even though individual lakes display different trends and variation in local climatic and physico-chemical conditions. Combined with the availability of near-exhaustive barcode and traits databases, metabarcoding data can support wider ecological reconstructions that are not limited to aquatic plant taxonomic inventories but can also be used to infer past changes in water conditions and their environmental drivers. Sedimentary DNA is also a powerful tool to measure present diversity, as well as to reconstruct past lacustrine and fluvial communities of aquatic macrophytes.
