## Supplementary Table S1 for "Environmental DNA of aquatic macrophytes: the potential for reconstructing past and present vegetation and environments"

### Sheet: References 2022-05-12 full
Authorlist	Title	Journal	Year	Study.code	Sample.type	Sample.age.calyrBP	Samples.n	Site.n	Primer.Probe	Meta	trnL.all	rbcL.all	atpB-rbcL.spacer	matK	ITS	COI	S18	S26	trnL-F.spacer	Shotgun	Capture	N.replicates.mean	Extraction.kit	Tot.reads	Filtered.reads	N.MOTUS	N.assum.T.pos.MOTUS	MOTUS.type	N.aq.MOTUS	aq.MOTUS.type	Matching.pcent	pcent.id.sp.	pcent.id.genus	pcent.id.family	ntax.aq.tot	ntax.aq.sp.	ntax.aq.genus	ntax.aq.family	proxy.pollen	proxy.macro	proxy.survey	Region	n.ref.lib	lib1	lib2	lib3	lib4	comments
Adame MF, Reef R.	Potential Pollution Sources from Agricultural Activities on Tropical Forested Floodplain Wetlands Revealed by Soil eDNA	Forests 2020, 11, 892; doi:10.3390/f11080892	2020	Adame20	soil	-60	80	7	F	T	F	T	F	F	F	F	F	F	F	F	F	1	DNeasy PowerSoil Qiagen	NA	NA	43	NA	taxa	3	taxa	97	62.7907	37.2093	0	3	3	0	0	F	F	F	Australia	2	NCBI_BLAST_AtlasLivingAustralia	NCBI_BLAST_nucleotide	NA	NA
Alsos IG, Sjögren P, Brown AG, Gielly L, Merkel MKF, Paus A, et al.	Last Glacial Maximum environmental conditions at Andøya, northern Norway; evidence for a northern ice-edge ecological “hotspot.”	Quaternary Science Reviews. 2020 Jul 1;239:106364.	2020	Alsos20	lake sediment	24000	74	1	F	T	T	F	F	F	F	F	F	F	F	F	F	8	PowerMax MoBio	22888821	1707668	60	45	sequences	9	sequences	100	38.2353	47.0588	14.7059	8	4	4	0	T	T	T	N.Fenno	2	ArctBorBryo	NCBI_Jan2018_nucleotide	NA	NA
Alsos IG, Lammers Y, Kjellman SE, Merkel MKF, Bender EM, Rouillard A, et al.	Ancient sedimentary DNA shows rapid post-glacial colonisation of Iceland followed by relatively stable vegetation until the Norse settlement (Landnám) AD 870.	Quaternary Science Reviews. 2021 May 1;259:106903.	2021	Alsos21	lake sediment	12000	140	2	F	T	T	F	F	F	F	F	F	F	F	F	F	8	PowerMax MoBio	43493476	15829140	324	220	sequences	22	sequences	100	NA	NA	NA	19	14	4	1	T	T	F	Iceland	3	PhyloNorway	ArctBorBryo	EMBL-143_nucleotide	NA
Alsos IG, Lammers Y, Yoccoz NG, Jørgensen T, Sjögren P, Gielly L, et al.	Plant DNA metabarcoding of lake sediments: How does it represent the contemporary vegetation.	PLOS ONE. 2018 avr;13(4):e0195403.	2018	Alsos18	lake sediment	-60	22	11	F	T	T	F	F	F	F	F	F	F	F	F	F	6	PowerMax MoBio	11236288	2500136	301	56	sequences	12	sequences	100	77	19	4	12	9	3	0	T	T	T	N.Fenno	2	ArctBorBryo	EMBL-117_global	NA	NA	N.aq.MOTUS probably > 12 (is taxa count)
Anglès d’Auriac MB, Strand DA, Mjelde M, Demars BOL, Thaulow J.	Detection of an invasive aquatic plant in natural water bodies using environmental DNA.	PLOS ONE. 2019 Jul 12;14(7):e0219700.	2019	AnglesdAuriac19	water	-60	20	11	T	F	T	F	F	F	F	F	F	F	T	F	F	2	Anglès2019	NA	NA	NA	NA	NA	NA	NA	NA	100	NA	NA	1	1	0	0	F	F	T	S.Fenno	1	BLAST	NA	NA	NA	1 primer set; assay is assumed to be species-specific, although it might also catch Hydrilla verticillata sequences (from the same family Hydrocharitaceae)
Boessenkool S, McGlynn G, Epp LS, Taylor D, Pimentel M, Gizaw A, et al.	Use of ancient sedimentary DNA as a novel conservation tool for high-altitude tropical biodiversity	Conservation Biology 28 (2), 2014	2014	Boessenkool14	lake sediment; peat	4740	15	2	F	T	T	F	F	F	F	F	F	F	F	F	F	4	Bulat2000	196668	99978	55	40	sequences	3	sequences	100	11.7647	52.9412	35.2941	2	1	1	0	T	F	F	C.Africa	2	custom_Afro-alpine	EMBL-113_std	NA	NA
Bremond L, Favier C, Ficetola GF, Tossou MG, Akouégninou A, Gielly L, et al.	Five thousand years of tropical lake sediment DNA records from Benin	Quaternary Science Reviews 170, 203-211 (2017)	2017	Bremond17	lake sediment	5000	50	1	F	T	T	F	F	F	F	F	F	F	F	F	F	1	NucleoSpin Soil	8321810	221439	32970	82	sequences	24	sequences	91	0	48.8372	51.1628	13	7	4	1	T	F	T	W.Africa	2	EMBL	BLAST_NCBI	NA	NA
Brown AG, Van Hardenbroek M, Fonville T, Davies K, Mackay H, Murray E, et al.	Ancient DNA, lipid biomarkers and palaeoecological evidence reveals construction and life on early medieval lake settlements.	Sci. Rep. 2021 Jun 3;11(1):11807.	2021	Brown21	lake sediment	2000	19	1	F	T	T	F	F	F	F	F	F	F	F	F	F	8	MachereyNagel	NA	NA	NA	NA	NA	5	taxa	98	NA	NA	NA	5	0	3	2	T	F	F	Ireland	1	EMBL-117_global	NA	NA	NA
Cannon MV, Hester J, Shalkhauser A, Chan ER, Logue K, Small ST, et al.	In silico assessment of primers for eDNA studies using PrimerTree and application to characterize the biodiversity surrounding the Cuyahoga River	Sci. Rep. 6:22908	2016	Cannon16	water	-60	91	91	F	T	T	F	F	F	F	F	F	F	F	F	F	1	DNeasy Qiagen	1954381	1554086	NA	246	taxa	27	taxa	90	36.5854	41.0569	22.3577	27	15	10	2	F	F	F	USA	1	BLAST_NCBI_nt	NA	NA	NA
Clarke CL, Alsos IG, Edwards ME, Paus A, Gielly L, Haflidason H, et al.	A 24,000-year ancient DNA and pollen record from the Polar Urals reveals temporal dynamics of arctic and boreal plant communities.	Quaternary Science Reviews. 2020 Nov 1;247:106564.	2020	Clarke20	lake sediment	24000	163	1	F	T	T	F	F	F	F	F	F	F	F	F	F	8	PowerMax MoBio	75000000	19000000	162	NA	taxa	NA	NA	98	40	45	15	1	0	1	0	T	F	F	Ural	2	ArctBorBryo	EMBL-117_global	NA	NA	much more aquatics detected, but in pollen
Clarke CL, Edwards ME, Brown AG, Gielly L, Lammers Y, Heintzman PD, et al.	Holocene floristic diversity and richness in northeast Norway revealed by sedimentary ancient DNA (sedaDNA) and pollen.	Boreas. 2019;48(2):299–316.	2019	Clarke19	lake sediment	10700	80	1	F	T	T	F	F	F	F	F	F	F	F	F	F	8	PowerMax MoBio	72000000	1925757	118	101	taxa	11	taxa	100	41	47	12	11	6	5	0	T	F	F	N.Fenno	1	ArctBorBryo	NA	NA	NA
Coghlan SA, Shafer ABA, Freeland JR.	Development of an environmental DNA metabarcoding assay for aquatic vascular plant communities.	Environmental DNA. 2021;3(2):372–87.	2021	Coghlan21	water	-60	30	10	F	T	T	T	F	T	T	F	F	F	F	F	F	4	PowerWater MoBio	133754528	73672301	NA	50	taxa	50	taxa	98	37	63	NA	50	19	31	0	F	F	F	SE.Canada	1	BLASTn_NCBI_GenBank_nucleotide(NT)	NA	NA	NA
Courtin J, Andreev AA, Raschke E, Bala S, Biskaborn BK, Liu S, et al.	Vegetation changes in Southeastern Siberia during the Late Pleistocene and the Holocene	Frontiers in Ecology and Evolution 2021	2021	Courtin21	lake sediment	33800	54	1	F	T	T	F	F	F	F	F	F	F	F	F	F	2	PowerMax MoBio	10172402	4157784	3007	NA	sequences	13	sequences	100	54	36	10	12	9	3	0	T	F	F	Siberia	2	ArctBorBryo	EMBL-133_nucleotide	NA	NA
Courtin J, Perfumo A, Andreev AA, Opel T, Stoof-Leichsenring KR, Edwards ME, et al.	Pleistocene glacial and interglacial ecosystems inferred from ancient DNA analyses of permafrost sediments from Batagay megaslump, East Siberia	Environmental DNA. 2022;4:1265–1283.	2022	Courtin22	soil	650000	5	1	F	T	T	F	F	F	F	F	F	F	F	T	F	3	DNeasy PowerMax Soil Qiagen	435733	415593	NA	50	taxa	1	taxa	100	42	46	12	1	1	0	0	T	F	F	Siberia	2	EMBL	ArctBorBryo	NA	NA	5 more samples analysed by unpublished
Crump SE, Miller GH, Power M, Sepúlveda J, Dildar N, Coghlan M, et al.	Arctic shrub colonization lagged peak postglacial warmth: Molecular evidence in lake sediment from Arctic Canada	Global change Biology 2019	2019	Crump19	lake sediment	7400	44	1	F	T	T	T	F	F	F	F	F	F	F	F	F	2	Grealy2015	812818	803881	NA	29	taxa	6	taxa	NA	20	31	37	6	5	1	0	F	F	F	Baffin	1	BLASTn_NCBI_GenBank	NA	NA	NA	qPCR used only for raw quantification of plant DNA template
Crump SE, Fréchette B, Power M, Cutler S, de Wet G, Raynolds MK, et al.	Ancient plant DNA reveals High Arctic greening during the Last Interglacial	PNAS 2021	2021	Crump21	lake sediment	130000	88	1	F	T	T	F	F	F	F	F	F	F	F	T	F	3	Grealy2015	NA	NA	NA	30	taxa	2	taxa	96	30	60	10	2	1	1	0	T	F	F	Baffin	2	BLASTn_NCBI_GenBank	ArctBorBryo	NA	NA	qPCR used only for raw quantification of plant DNA template
Curtin L, D'Andrea WJ, Balascio NL, Shirazi S, Shapiro B, de Wet GA, etal.	Sedimentary DNA and molecular evidence for early human occupation of the Faroe Islands.	Communications Earth & Environment, 2(1), Article 1 (2021). https://doi.org/10.1038/s43247-021-00318-0	2021	Curtin21	lake sediment	3200	14	1	F	T	T	F	F	F	F	F	F	F	F	F	F	3	Rohland2018	NA	NA	NA	40	taxa	2	taxa	NA	28.2051	61.5385	10.2564	2	1	1	0	F	F	F	Faroe	2	EMBL_nucleotide_std_via_CRUX	BLASTn_NCBI_nt_via_CRUX	NA	NA	Anacapa pipeline
Doi H, Akamatsu Y, Goto M, Inui R, Komuro T, Nagano M, et al.	Broad-scale detection of environmental DNA for an invasive macrophyte and the relationship between DNA concentration and coverage in rivers	Biol. Invasions (2021) 23:507–520	2021	Doi21	water	-60	36	24	T	F	F	F	F	F	F	F	F	F	T	F	F	4	DNeasy Blood&Tissue Qiagen	NA	NA	NA	NA	NA	NA	NA	NA	NA	NA	NA	1	1	0	0	F	F	T	Japan	1	GenBank	NA	NA	NA	1 primer set (Fujiwara16)
Drummond JA, Larson ER, Li Y, Lodge DM, Gantz CA, Pfrender ME, et al.	Diversity metrics are robust to differences in sampling location and depth for environmental DNA of plants in small temperate lakes	Front. Environ. Sci., 10 May 2021 'Environmental DNA Innovations for Conservation'	2021	Drummond21	water	-60	72	6	F	T	F	F	F	F	T	F	F	F	F	F	F	1	Renshaw2015	3200000	2400000	580	368	OTUs	22	taxa	97	76.1905	20.6349	3.1746	22	18	4	0	F	F	T	USA	1	BLASTn_NCBI_NT_2017	NA	NA	NA
Epp LS, Kruse S, Kath NJ, Stoof-Leichsenring KR, Tiedemann R, Pestryakova LA, et al.	Temporal and spatial patterns of mitochondrial haplotype and species distributions in Siberian larches inferred from ancient environmental DNA and modeling	Scientific Reports, November 2018	2018	Epp18	lake sediment	9300	21	2	F	T	T	F	F	F	F	F	F	F	F	F	F	2	PowerMax MoBio	35805363	3124328	184	151	sequences	1	sequences	100	46	47	7	1	0	1	0	T	F	F	Siberia	2	ArctBorBryo	EMBL-117_std	NA	NA
Fujiwara A, Matsuhashi S, Doi H, Yamamoto S, Minamoto T.	Use of environmental DNA to survey the distribution of an invasive submerged plant in ponds	Freshwater Science, 35 (2)	2016	Fujiwara16	water	-60	23	5	T	F	F	F	F	F	F	F	F	F	T	F	F	6	DNeasy Blood&Tissue Qiagen	NA	NA	NA	NA	NA	NA	NA	99	NA	NA	NA	1	1	0	0	F	F	T	Japan	1	GenBank	NA	NA	NA	1 primer set; only 5 out of 23 ponds had the targeted species
Gaffney V, Fitch S, Bates M, Ware RL, Kinnaird T, Gearey B, et al.	Multi-Proxy Characterisation of the Storegga Tsunami and Its Impact on the Early Holocene Landscapes of the Southern North Sea.	Geosciences. 2020 Jul;10(7):270.	2020	Gaffney20	marine sediment	9315	53	5	F	F	F	F	F	F	F	F	F	F	F	T	F	2	CTABbuffer	NA	NA	NA	75	taxa	9	taxa	99	0	17.3333	62.6667	9	0	3	4	T	F	F	Doggerland	1	BLASTn_2.6.0	NA	NA	NA
Gantz CA, Renshaw MA, Erickson D, Lodge DM, Egan SP.	Environmental DNA detection of aquatic invasive plants in lab mesocosm and natural field conditions	Biological Invasions, 20 (9)	2018	Gantz18	water	-60	149	15	F	T	F	F	F	T	T	F	F	F	F	F	F	2	Renshaw2015	NA	NA	NA	NA	NA	NA	NA	NA	100	NA	NA	1	1	0	0	F	F	T	USA	1	GenBank	NA	NA	NA	30 sites sampled in total; 2 primers sets (simple barcoding, not metabarcoding)
Garcés-Pastor S, Coissac E, Lavergne S, Schwoerer C, Theurillat J-P, Heintzman P, et al.	High resolution ancient sedimentary DNA shows that alpine plant biodiversity is a result of human land use [Internet].	In Review; 2021 Sep [cited 2021 Oct 15]. Available from: https://www.researchsquare.com/article/rs-908129/v1	2022	GarcesPastor22	lake sediment	12500	80	1	F	T	T	F	F	F	F	F	F	F	F	F	F	8	PowerSoil Qiagen	NA	NA	NA	366	taxa	5	taxa	100	NA	NA	NA	5	3	2	0	T	F	F	Alps	4	PhyloAlps	ArctBorBryo	PhyloNorway	EMBL-143_global
Giguet-Covex C, Ficetola GF, Walsh K, Poulenard J, Bajard M, Fouinat L, et al.	New insights on lake sediment DNA from the catchment: Importance of taphonomic and analytical issues on the record quality.	Sci. Rep., 9, 21 (2019).	2019	GiguetCovex19	lake sediment	6500	91	2	F	T	T	F	F	F	F	F	F	F	F	F	F	6	NucleoSpin Soil	21873294	7040951	528	126	MOTUs	17	MOTUs	95	NA	NA	NA	13	NA	4	2	T	F	T	Alps	1	EMBL-113	NA	NA	NA	Myriophyllum sp. filtered out because present in negative controls for Muzelle and La Thuile; in Serre de l'Homme Isoetes was similarly discarded
Heinecke L, Epp LS, Reschke M, Stoof-Leichsenring KR, Mischke S, Plessen B, et al.	Aquatic macrophyte dynamics in Lake Karakul (Eastern Pamir) over the last 29 cal ka revealed by sedimentary ancient DNA and geochemical analyses of macrofossil remains.	J Paleolimnol. 2017 Oct 1;58(3):403–17.	2017	Heinecke17	lake sediment	28700	39	1	F	T	T	F	F	F	F	F	F	F	F	F	F	3	PowerMax MoBio	13000000	12200000	13	NA	sequences	9	sequences	95	0	75	25	1	NA	NA	1	F	T	T	Pamir	1	EMBL-117_nucleotide	NA	NA	NA	they "visually inspected" the "most common" sequence types with >10k reads, giving 9 Potamogetonaceae MOTUs, but more were probably detected
Huang S, Stoof-Leichsenring K, Liu S, Courtin J, Andreev AA, Pestryakova LA, et al.	Plant sedimentary DNA from Far East Russia covering the last 28,000 years reveals different assembly rules in cold and warm climates	Frontiers in Ecology and Evolution, December 2021	2021	Huang21	lake sediment	28000	58	1	F	T	T	F	F	F	F	F	F	F	F	F	F	3	PowerMax Qiagen	45103727	21929271	12816	179	ASVs	6	ASVs	100	37	46	17	6	4	2	0	T	F	F	Siberia	1	ArctBorBryo	NA	NA	NA
Ibrahim A, Höckendorff S, Schleheck D, Epp L, van Kleunen M, Meyer A.	Vegetation changes over the last centuries in the Lower Lake Constance region reconstructed from sediment core environmental DNA	Environmental DNA. 2022;00:1-16.	2022	Ibrahim22	lake sediment	227	177	3	F	T	T	F	F	F	F	F	F	F	F	F	F	8	DNeasy PowerSoil Qiagen	NA	NA	8995	NA	MOTUs	868	MOTUs	98	41.9142	34.3234	23.7624	31	18	10	2	T	F	F	Alps	2	EMBL-EBI_release140_EuropeanNucleotideArchive	NCBI_GenBank_release230	NA	NA
Ji F, Yan L, Yan S, Qin T, Shen J, Zha J.	Estimating aquatic plant diversity and distribution in rivers from Jingjinji region, China, using environmental DNA metabarcoding and a traditional survey method.	Environmental Research. 2021 Aug 1;199:111348.	2021	Ji21	water	-60	85	17	F	T	F	T	F	F	F	F	F	F	F	F	F	1	FastDNA SPIN	NA	4096868	NA	127	taxa	66	taxa	70	46	39	15	66	66	0	0	F	F	T	China	1	NucleotideSequenceDatabase(NT)	NA	NA	NA
Jørgensen T, Haile J, Möller P, Andreev A, Boessenkool S, Rasmussen M, et al.	A comparative study of ancient sedimentary DNA, pollen and macrofossils from permafrost sediments of northern Siberia reveals long-term vegetational stability	Molecular Ecology (2012) 21	2012	Jorgensen12	lake sediment	46000	18	5	F	T	T	F	F	F	F	F	F	F	F	F	F	3	Bulat2000	71968	62737	NA	21	taxa	2	taxa	100	23.8095	57.1429	19.0476	2	1	1	0	T	T	F	Siberia	2	Arct	EMBL	NA	NA
Kisand V, Talas L, Kisand A, Stivrins N, Reitalu T, Alliksaar T, et al.	From microbial eukaryotes to metazoan vertebrates: Wide spectrum paleo-diversity in sedimentary ancient DNA over the last ~14,500 years	Geobiology. 2018;16:628–639.	2018	Kisand18	lake sediment	14500	252	1	F	T	F	F	F	F	F	F	T	F	F	F	F	3	Powersoil MoBio	NA	NA	NA	NA	NA	NA	NA	NA	NA	NA	NA	NA	NA	NA	NA	T	F	F	Baltic states	1	SILVA_ssuRNA_v115	NA	NA	NA	pollen from aquatics was excluded from the study; broken link to SI
Kjær KH, Pedersen MW, De Sanctis B, De Cahsan B, Korneliussen TS, Michelsen TS, et al.	A 2-million-year-old ecosystem in Greenland uncovered by environmental DNA	Nature, 612(7939), Article 7939. https://doi.org/10.1038/s41586-022-05453-y	2022	Kjaer22	soil	2000000	41	5	F	F	F	F	F	F	F	F	F	F	F	T	F	1	Pedersen16	16882114068	2873998429	NA	102	taxa	NA	NA	95	0	100	0	7	0	7	0	T	T	F	Greenland	3	GenBank_NCBI_nucleotide_nov2022	GenBank_NCBI_RefSeq_v92	PhyloNorway	NA	targeted capture used only for mammals; ddPCR used on psbA and psbD to quantifify plant DNA; also used GTDB for prokaryotes
Kodama T, Miyazono S, Akamatsu Y, Tsuji S, Nakao R.	Abundance estimation of riverine macrophyte Egeria densa using environmental DNA: effects of sampling season and location	Limnology (2022) 23:299–308	2022	Kodama22	water	-60	30	10	T	F	F	F	F	F	F	F	F	F	T	F	F	3	DNeasy Blood&Tissue Qiagen	NA	NA	NA	NA	NA	NA	NA	NA	NA	NA	NA	1	1	0	0	F	F	T	Japan	1	GenBank	NA	NA	NA	1 primer set (Fujiwara16)
Krueger J, Foerster V, Trauth MH, Hofreiter M, & Tiedemann R.	Exploring the Past Biosphere of Chew Bahir/Southern Ethiopia: Cross-Species Hybridization Capture of Ancient Sedimentary DNA from a Deep Drill Core.	Frontiers in Earth Science, 9 (2021). https://www.frontiersin.org/articles/10.3389/feart.2021.683010	2021	Krueger21	soil	150000	12	1	F	F	F	T	F	F	F	F	F	F	F	T	T	NA	Pedersen16	3260000	NA	NA	NA	NA	NA	NA	variable	71.4286	28.5714	NA	7	6	1	NA	F	F	F	E.Africa	1	GenBank_nt_Jan19	NA	NA	NA	19,584 baits prepared from 223 sequences of 199 species; partial results only
Kuehne LM, Ostberg CO, Chase DM, Duda JJ, Olden JD.	Use of environmental DNA to detect the invasive aquatic plants Myriophyllum spicatum and Egeria densa in lakes	Freshw. Sci. (39) 3, Sep 2020	2020	Kuehne20	water	-60	144	9	T	F	F	F	F	F	T	F	F	F	F	F	F	3	DNeasy PowerPlant	NA	NA	NA	NA	NA	2	taxa	NA	NA	NA	NA	2	2	0	0	F	F	T	USA	1	GenBank	NA	NA	NA	probe for Myriophyllum spicatum is not species-specific and can amplify M. sibiricum (although absent from sampled sites)
Kuzmina ML, Braukmann TWA, Zakharov EV.	Finding the pond through the weeds: eDNA reveals underestimated diversity of pondweeds.	Applications in Plant Sciences. 2018;6(5):e01155.	2018	Kuzmina18	water	-60	9	1	F	T	F	F	T	F	T	F	F	F	F	F	F	4	PowerWater MoBio	NA	2907364	NA	8610	OTUs	8	taxa	98	100	NA	NA	5	5	0	0	F	F	T	SE.Canada	2	custom_DS-POTAM(atpB-rbcL+ITS2)_BOLD	GenBank	NA	NA	used 2 atpB-rbcL markers
Liu S, Stoof-Leichsenring K, Kruse S, Pestryakova LA, Herzschuh U.	Holocene Vegetation and Plant Diversity Changes in the North-Eastern Siberian Treeline Region From Pollen and Sedimentary Ancient DNA	Frontiers in ecology and Evolution 2020	2020	Liu20	lake sediment	7600	54	3	F	T	T	F	F	F	F	F	F	F	F	F	F	2	PowerMax MoBio	NA	2438952	NA	162	sequences	4	sequences	100	46.9231	38.4615	14.6154	4	2	2	0	T	F	F	Siberia	2	EMBL-133_nucleotide	ArctBorBryo	NA	NA
Liu S, Kruse S, Scherler D, Ree RH, Zimmermann HH, Stoof-Leichsenring KR, et al.	Sedimentary ancient DNA reveals a threat of warming-induced alpine habitat loss to Tibetan Plateau plant diversity	Nature Communications 2021	2021	Liu21	lake sediment	18000	72	1	F	T	T	F	F	F	F	F	F	F	F	F	F	2	PowerMax MoBio	NA	6021603	NA	218	sequences	7	sequences	100	32	39	29	6	5	1	0	T	F	F	Tibet	2	EMBL-127_nucleotide_std	ArctBorBryo	NA	NA
Matsuhashi S, Doi H, Fujiwara A, Watanabe S, Minamoto T.	Evaluation of the environmental DNA method for estimating distribution and biomass of submerged aquatic plants	PLoS ONE 11(6)	2016	Matsuhashi16	water	-60	21	5	T	F	F	F	F	T	F	F	F	F	F	F	F	8	DNeasy Blood&Tissue Qiagen	NA	NA	NA	NA	NA	NA	NA	NA	100	NA	NA	1	1	0	0	F	F	T	Japan	1	NCBI	NA	NA	NA
Murchie TJ, Kuch M, Duggan AT, Ledger ML, Roche K, Klunk J, et al.	Optimizing extraction and targeted capture of ancient environmental DNA for reconstructing past environments using the PalaeoChip Arctic-1.0 bait-set	Quaternary Research. 2020	2020	Murchie20	soil	30000	60	3	F	T	T	T	F	T	F	F	F	F	F	T	T	3	multiple	NA	NA	NA	NA	NA	NA	NA	96	NA	NA	NA	12	0	4	4	F	F	F	NW.Canada	2	ArctBorBryo	BLASTn_NCBI_nucleotide_Jul2018_GenBank	NA	NA	18,672 baits prepared
Newton J, Sepulveda A, Sylvester K, Thum RA.	Potential utility of environmental DNA for early detection of Eurasian watermilfoil (Myriophyllum spicatum)	J. Aquat. Plant Manage. 54: 46–49	2016	Newton16	water	-60	56	2	F	T	F	F	F	F	T	F	F	F	F	F	F	3	Plant MiniKit Qiagen	NA	NA	NA	NA	NA	NA	NA	NA	100	0	0	1	1	0	0	F	F	T	USA	1	BLAST_GenBank	NA	NA	NA	1 primer set; simple barcoding (not metabarcoding)
Niemeyer B, Epp LS, Stoof-Leichsenring KR, Pestryakova LA, Herzschuh U.	A comparison of sedimentary DNA and pollen from lake sediments in recording vegetation composition at the Siberian treeline.	Molecular Ecology Resources. 2017;17(6):e46–62.	2017	Niemeyer17	lake sediment	-60	32	32	F	T	T	F	F	F	F	F	F	F	F	F	F	2	PowerMax MoBio	NA	NA	219	NA	sequences	1	taxa	100	45.614	43.8596	10.5263	1	1	0	0	T	F	F	Siberia	2	ArctBorBryo	EMBL-117	NA	NA
Palacios Mejia M, Curd E, Edalati K, Renshaw MA, Dunn R, Potter D, et al.	The utility of environmental DNA from sediment and water samples for recovery of observed plant and animal species from four Mojave Desert springs	Environmental DNA 3 (1) 'The future of biodiversity monitoring and conservation utilizing environmental DNA' 214-230 (2021).	2021	PalaciosMejia21	water; soil	-60	75	3	F	T	F	F	F	F	T	F	F	F	F	F	F	2	DNeasy Blood&Tissue Qiagen; Dneasy PowerSoil	NA	3516559	188	180	sequences	1	sequences	85	72.8916	27.1084	0	1	1	0	0	F	F	T	USA	2	EMBL_nucleotide_std_via_CRUX	BLASTn_NCBI_nt_via_CRUX	NA	NA	Anacapa pipeline
Pansu J, Winkworth RC, Hennion F, Gielly L, Taberlet P, & Choler P.	Long-lasting modification of soil fungal diversity associated with the introduction of rabbits to a remote sub-Antarctic archipelago.	Biology Letters, 11(9), 20150408 (2015). https://doi.org/10.1098/rsbl.2015.0408	2015	Pansu15	soil	-60	32	3	F	T	T	F	F	F	F	F	F	F	F	F	F	2	NucleoSpin Soil	1328674	997252	25	24	MOTUs	2	MOTUs	95	66.6667	20	6.66667	2	2	0	0	F	F	T	Subantarctic	2	EMBL	custom_Kerguelen_exhaustive_vascular	NA	NA
Parducci L, Matetovici I, Fontana SL, Bennett KD, Suyama Y, Haile J, et al.	Molecular- and pollen-based vegetation analysis in lake sediments from central Scandinavia	Molecular Ecology, April 2013	2013	Parducci13	lake sediment	10390	18	2	F	T	T	F	F	F	F	F	F	F	F	F	F	4	PowerMax MoBio	NA	NA	15	14	taxa	263	sequences	100	33	40	27	2	1	0	1	T	F	F	S.Fenno	3	GenBank	Arct	custom(subsetArct+localboreal)	NA
Parducci L, Väliranta M, Salonen JS, Ronkainen T, Matetovici I, Fontana SL, et al.	Proxy comparison in ancient peat sediments: pollen, macrofossil and plant DNA	Philosophical Transactions of the Royal Society B, January 2015	2015	Parducci15	peat	52000	7	2	F	T	T	F	F	F	F	F	F	F	F	F	F	16	PowerMax MoBio	NA	NA	334	308	sequences	47	sequences	100	41.6667	33.3333	25	1	1	0	0	T	T	T	N.Fenno; Ural	2	BLAST_GenBank	custom(subsetArct+trnLeuro.mire.borealGenBank)	NA	NA
Parducci L, Alsos IG, Unneberg P, Pedersen MW, Han L, Lammers Y, et al.	Shotgun Environmental DNA, Pollen, and Macrofossil Analysis of Lateglacial Lake Sediments From Southern Sweden.	Frontiers in Ecology and Evolution. 2019;7:189.	2019	Parducci19	peat	14500	32	1	F	F	F	F	F	F	F	F	F	F	F	T	F	NA	Parducci2019	1038904179	1634	122	51	taxa	7	taxa	90	22	31	22	7	3	3	1	T	T	F	S.Fenno	2	custom(NCBIRefSeq_Jan2018+subsetPhyloNorwayplastid+ribosomal)	BLASTn_NCBI_NT_Dec2017	NA	NA
Pedersen MW, Ginolac A, Orlando L, Olsen J, Andersen K, Holm J, et al.	A comparative study of ancient environmental DNA to pollen and macrofossils from lake sediments reveals taxonomic overlap and additional plant taxa	Quaternary Science Reviews 2013	2013	Pedersen13	lake sediment	10650	39	1	F	T	T	F	F	F	F	F	F	F	F	F	F	3	PowerMax MoBio	252902	104651	2104	13	clusters	2	taxa	95	0	0	100	2	0	0	2	T	T	F	Greenland	1	GenBank_trnL_May2011	NA	NA	NA	filtering removed aquatic families, even though confirmed by proxies
Pedersen MW, Ruter A, Schweger C, Friebe H, Staff RA, Kjeldsen KK, et al.	Postglacial viability and colonization in north America's ice-free corridor	Nature. 2016	2016	Pedersen16	lake sediment	12900	32	2	F	T	T	F	F	F	F	F	F	F	F	T	F	6	Wales2014	1030354587	985818	NA	NA	NA	NA	NA	100	1.2987	40.2597	50.6494	8	0	5	3	T	T	F	SW.Canada	1	GenBank_NT_Mar2015	NA	NA	NA
Rijal DP, Heintzman PD, Lammers Y, Yoccoz NG, Lorberau KE, Pitelkova I, et al.	Sedimentary ancient DNA shows terrestrial plant richness continuously increased over the Holocene in northern Fennoscandia.	Sci Adv. 2021;7(eabf9557):16.	2021	Rijal21	lake sediment	11700	387	10	F	T	T	F	F	F	F	F	F	F	F	F	F	8	PowerSoil Qiagen	91600000	NA	485	368	sequences	34	sequences	100	55.7377	28.2787	13.1148	34	23	10	1	T	F	T	N.Fenno	2	ArctBorBryo	EMBL-133_nucleotide	NA	NA
Schabacker JC, Amish SJ, Ellis BK, Gardner B, Miller DL, Rutledge EA, et al.	Increased eDNA detection sensitivity using a novel high volume water sampling method	Environmental DNA. 2020;2:244–251.	2020	Schabacker20	water	-60	37	3	T	F	F	F	F	F	F	F	F	T	F	F	F	3	DNeasy Blood&Tissue Qiagen	NA	NA	NA	NA	NA	NA	NA	NA	1	0	0	1	1	0	0	F	F	F	USA	1	custom_Lambert2010	NA	NA	NA	used KASP assays, which still uses primers (1 set) and a probe; qPCR used only for inhibition assessment; original assay (Lambert2010) unavailable online
Seersholm FV, Pedersen MW, Søe MJ, Shokry H, Mak SST, Ruter A, et al.	DNA evidence of bowhead whale exploitation by Greenlandic Paleo-Inuit 4,000 years ago.	Nat Commun. 2016 Nov 8;7(1):13389.	2016	Seersholm16	soil	4000	34	4	F	T	T	F	F	F	F	F	F	F	F	T	F	NA	PowerMax MoBio	2064856802	351440	NA	NA	NA	NA	NA	NA	0	0	100	1	1	NA	NA	F	F	F	Greenland	1	NCBI_complete_plastid	NA	NA	NA	probably has more aquatics, but the full taxa list in unavailable in SI
Shackleton ME, Rees GN, Watson G, Campbell C, Nielsen D.	Environmental DNA reveals landscape mosaic of wetland plant communities	Global Ecology and Conservation (19) July 2019, e00689	2019	Shackleton19	soil	-60	64	16	F	T	T	F	F	F	F	F	T	F	F	F	F	1	Powersoil MoBio	NA	NA	4515	233	MOTUs	13	MOTUs	97	95.0311	3.72671	1.24224	13	12	1	0	F	F	T	Australia	1	BLASTn_NCBI_GenBank	NA	NA	NA	many problematic taxonomical assignments
Sjögren P, Edwards ME, Gielly L, Langdon CT, Croudace IW, Merkel MKF, et al.	Lake sedimentary DNA accurately records 20th Century introductions of exotic conifers in Scotland	New Phytologist 2017	2017	Sjogren17	lake sediment	40	25	2	F	T	T	F	F	F	F	F	F	F	F	F	F	6	PowerMax MoBio	NA	11171750	NA	73	taxa	NA	NA	100	43.3735	40.9639	15.6627	13	8	4	1	T	F	F	Scotland	2	ArctBor	EMBL-117_global	NA	NA
Stoof-Leichsenring K, Huang S, Liu S, Jia W, Li K, Liu X, et al.	Sedimentary DNA identifies modern and past macrophyte diversity and its environmental drivers in high-latitude and high-elevation lakes in Siberia and China	Limnology and Oceanography 9999, 2022, 1-16	2022	StoofLeichsenring22	lake sediment	28000	179	179	F	T	T	F	F	F	F	F	F	F	F	F	F	2	PowerMax	NA	5406846	NA	88	ASVs	88	ASVs	100	64.7727	34.0909	1.13636	60	46	13	1	T	F	F	Siberia; Tibet; China	2	ArctBorBryo	EMBL-138_std	NA	NA
Tabares X, Zimmermann H, Dietze E, Ratzmann G, Belz L, Vieth-Hillebrand A, et al.	Vegetation state changes in the course of shrub encroachment in an African savanna since about 1850 CE and their potential drivers.	Ecology and Evolution, 10(2), 962–979 (2020). https://doi.org/10.1002/ece3.5955	2020	Tabares20	lake sediment	64	21	1	F	T	T	F	F	F	F	F	F	F	F	F	F	6	PowerMax Soil MoBio	4211287	1840462	177	NA	taxa	3	taxa	95	36.1582	32.7684	20.904	3	1	1	1	T	F	F	S.Africa	2	ArctBorBryo	EMBL-117_nucleotide	NA	NA	used protocol from Zimmermann17
ter Schure ATM, Bajard M, Loftsgarden K, Høeg HI, Ballo E, Bakke J, et al.	Anthropogenic and environmental drivers of vegetation change in southeastern Norway during the Holocene	Quaternary Science Reviews 270 (2021) 107175	2021	terSchure21	lake sediment	10000	40	1	F	T	T	F	F	F	F	F	F	F	F	F	F	6	PowerSoil Qiagen	83101716	34300823	284	274	MOTUs	31	MOTUs	100	33	43	21	29	17	10	2	T	F	F	S.Fenno	2	ArctBorBryo	EMBL-142_global	NA	NA
Tsukamoto Y, Yonezawa S, Katayama N, Isagi Y.	Detection of endangered aquatic plants in rapid streams using environmental DNA	Front. Ecol. Evol. 8:622291 (2021).	2021	Tsukamoto21	water	-60	16	16	F	T	T	F	F	F	F	F	F	F	F	F	F	2	DNeasy Blood&Tissue Qiagen	2773218	1595787	400	186	ASVs	10	taxa	98	7	43	50	10	6	3	1	F	F	T	Japan	1	custom_Ando2013	NA	NA	NA	focused on Podostemaceae, but detected other macrophytes, in total 100 plant taxa
von Hippel B, Stoof-Leichsenring KR, Schulte L, Seeber P, Epp LS, Biskaborn BK, et al.	Long-term fungus–plant co-variation from multi-site sedimentary ancient DNA metabarcoding in Siberia	In Review; 2021 Nov [cited 2022 Jan 20]. https://doi.org/10.1101/2021.11.05.465756	2022	vonHippel22	lake sediment	40000	70	5	F	T	T	F	F	F	F	F	F	F	F	F	F	3	PowerMax Qiagen	48939032	152194	NA	243	ASVs	4	taxa	100	NA	NA	NA	4	4	0	0	T	F	F	Siberia	1	ArctBorBryo	NA	NA	NA
Wang Y, Pedersen MW, Alsos IG, De Sanctis B, Racimo F, Prohaska A, et al.	Late Quaternary dynamics of Arctic biota from ancient environmental genomics.	Nature. 2021 Dec;600(7887):86–92.	2021	Wang21	lake sediment; soil; peat	50000	211	29	F	T	T	F	F	F	F	F	F	F	F	T	F	6	Pedersen16	10200000000	NA	NA	NA	NA	NA	NA	100	NA	NA	NA	9	0	9	0	T	T	T	Arctic	1	PhyloNorway	NA	NA	NA
Willerslev E, Davison J, Moora M, Zobel M, Coissac E, Edwards ME, et al.	Fifty thousand years of Arctic vegetation and megafaunal diet	Nature (506) 2014	2014	Willerslev14	lake sediment; soil; peat	50000	79	7	F	T	T	F	F	F	T	F	F	F	F	F	F	7	Bulat2000	16254696	7738725	NA	257	MOTUs	13	MOTUs	95	36	45	14	9	6	3	0	T	T	F	Arctic	2	ArctBor	EMBL	NA	NA
Zimmermann HH, Raschke E, Epp LS, Stoof-Leichsenring KR, Schwamborn G, Schirrmeister L, et al.	Sedimentary ancient DNA and pollen reveal the composition of plant organic matter in Late Quaternary permafrost sediments of the Buor Khaya Peninsula (north-eastern Siberia).	Biogeosciences, 14(3), 575–596. https://doi.org/10.5194/bg-14-575-2017	2017	Zimmermann17	soil	54000	54	1	F	T	T	F	F	F	F	F	F	F	F	F	F	2	PowerMax Soil MoBio	NA	11838265	171	134	MOTUs	21	MOTUs	100	40.566	44.3396	14.1509	12	3	8	1	T	F	F	Siberia	2	ArctBorBryo	EMBL-117_nucleotide	NA	NA

### Sheet: README
Column name	Content	Comments
Authorlist	List of authors	First 6 authors
Title	Publication title	NA
Journal	Journal references	NA
Year	Year of publication	Preprints are considered to be published in 2022
Study.code	Unique code given to the paper	NA
Sample.type	Nature of the samples	No marine / seashore sediments, except for Gaffney, 2020 (pre-transgression samples). Note that, for processign purposes, some studies may be listed twice.
Sample.age.calyrBP	Age of the oldest sample used for eDNA, in calibrated years before present	"-60" stands for "modern" samples, e.g. water samples or surface sediment; it corresponds to 2010 CE (60 years after 0 BP), which is the approximate average date of sampling (most studies sampled between 2000 and today)
Samples.n	Number of samples analysed for eDNA in successful sites (Site.n)	Excluding in vitro samples (controlled experiments, e.g. aquariums); also excluding controls (positives / negatives / extraction blanks); it does include sample that failed experimentally, if reported, as well as samples without macrophytes reads
Site.n	Number of sites sampled which yielded macrophytes reads	The retrieval of a composite core (i.e. different cores or sections taken on the same spot) is still considered as a single site, as well as sampling several water samples from a same lake
Primer.Probe	Was primers & fluorescent probe assay used?	Including KASP assays
Meta	Was metabarcoding used?	Including single-species barcoding
trnL.all	Was trnL marker targeted?	Including submarkers (e.g. P6-loop)
rbcL.all	Was rbcL marker targeted?	Including submarkers
atpB-rbcL.spacer	Was atpB-rbcL intergenic spacer targeted?	NA
matK	Was matK marker targeted?	Including submarkers
ITS	Was ITS marker targeted?	Including submarkers (e.g. ITS 1, ITS 2), but excluding primers sets designed for other taxa (e.g. Fungi)
COI	Was CO I marker targeted?	Excluding primers sets designed for other taxa (e.g. Arthropoda, Mammalia)
S18	Was 18 S marker targeted?	Excluding primers sets designed for other taxa (e.g. Arthropoda, Mammalia)
S26	Was 26 S marker targeted?	NA
trnL-F.spacer	Was trnL-trnF intergenic spacer targeted?	NA
Shotgun	Was shotgun sequencing used?	NA
Capture	Was targeted capture used?	Also called "capture probes", "probes", "target enrichment", or "enrichment probes"
N.replicates.mean	Number of PCR replicates	When the numbers of PCR replicates are inconsistent within the study (e.g. different value per marker or per site), the average value is used
Extraction.kit	Extraction kit or protocol used	Kit name and manufacturer are referenced, else the reagent name or the reference publication is given (e.g. "CTAB buffer" or "Bulat, 2000")
Seq.depth.psample.mean	Average sequencing depth per sample	NA
Tot.reads	Total ("raw") number of reads	When shotgun sequencing, it includes all domains (unless the value for plants is provided in the paper); when multiplex metabarcoding (i.e. several markers), it includes only Viridiplantae reads
Filtered.reads	Number of reads after the filtration pipeline	Excludes reads from controls, blanks, or unassigned to samples, chimeras, contaminants, assumed false positives, and all PCR artifacts in general
N.MOTUS	Number of taxonomically assigned taxonomic / molecular units for Tracheophyta only	This is highly inconsistent in literature: most often OTUs or ASVs are reported, and sometimes MOTUs, identified taxa, or sequences: here were collate across all types
N.assum.T.pos.MOTUS	Number of those units eventually considered as truly occuring on the site	Excludes unmatched ones, and ones considered as false positives (contaminants, exotic taxa…)
MOTUS.type	Nature of taxonomic / molecular units (sequences, OTUs, MOTUs, ASVs, taxa, probes)	Probes include what was reported in targeted capture studies as "probes", "primer pairs", or "baits"
N.aq.MOTUS	Number of aquatic taxonomic / molecular units	Vascular plants reported as aquatic in the article (can include false positives) when applicable, else as aquatic in Tyler, 2021 (moisture requirement >= 9)
aq.MOTUS.type	Nature of taxonomic / molecular units (sequences, OTUs, MOTUs, ASVs, taxa, probes) for those eventually assigned to aquatic taxa	(sequences, OTUs, MOTUs, ASVs, taxa, probes)
Matching.pcent	Lowest identity cutoff used for taxonomic assignment	Taking into account manual checking of sequences below a certain matching threshold, when applicable
pcent.id.sp.	Percent of vascular taxa identified to species level (or lower)	Only vascular plants detected through eDNA
pcent.id.genus	Percent of vascular taxa identified to genus level (or subgenus, or section, or subsection)	idem
pcent.id.family	Percent of vascular taxa identified to family level (or subfamily, or tribe, or subtribe)	idem
ntax.aq.tot	Total number of aquatic taxa detected by eDNA	Assumed true positives, reported as aquatic in the article, and/or as in Tyler, 2021 (moisture requirement >= 9)
ntax.aq.sp.	Number of aquatic taxa identified to species level (or lower)	idem
ntax.aq.genus	Number of aquatic taxa identified to genus level	*****We consider here a genus as "aquatic" when most of its species (of which are biogeographically likely to occur locally) are aquatic, e.g. Juncus spp. is aquatic but not Carex spp.
ntax.aq.family	Number of aqutic taxa identified to family level	idem
proxy.pollen	Was pollen examined by this study?	i.e. that study performed an original pollen analysis (doesn't include studies relying on previously published pollen data)
proxy.macro	Were plant macrofossils examined by this study?	i.e. taxonomic identification (doesn't include studies relying on previously published macrofossil data); doesn't include macrofossils used for dating
proxy.survey	Was vegetation surveyed for this study?	i.e. is there a taxa record specific to the watershed (from a mere partial visual confirmation to a thorough botanical survey), either as part of the study, or a known species record used as a proxy; doesn't include remote sensing
Region	Geographical region of the study sites	NA
n.ref.lib	Number of reference libraries used for plant taxonomic assignment, or as a reference for primer design (when primers & probe assay)	Libraries used for sequence matching only (i.e. excluding nomenclature standardisation, data cleaning with blacklists, individual BLAST on unmatched sequences, and manual curation in general)
lib1	Name of the reference library (1)	When applicable, libraries are sorted by pecking order (e.g. OTU X was matched against Libraries 1 and 2, but taxonomically assigned according to Library 1 whenever it yielded a match
lib2	Name of the reference library (2)	NA
lib3	Name of the reference library (3)	NA
lib4	Name of the reference library (4)	NA
comments	Comments regarding the specific study	NA
