## Supplementary Table S2 for "Environmental DNA of aquatic macrophytes: the potential for reconstructing past and present vegetation and environments"

### Sheet: lakes
site	lat	long	country	study	year	max.age	method	taxa	marker	sample	nr.sample	proxies
Nesservatnet	70.13565	23.20306	NOR	Rijal	2021	11000	meta	land vascular	trnL-p6	sediment	0	none
Gauptjern	68.85645	19.61843	NOR	Rijal	2021	9000	meta	land vascular	trnL-p6	sediment	0	none
Horntjernet	69.34919	29.49156	NOR	Rijal	2021	11500	meta	land vascular	trnL-p6	sediment	0	none
Sierravannet	69.84468	23.37671	NOR	Rijal	2021	2600	meta	land vascular	trnL-p6	sediment	0	none
Nordvivatnet	70.13305	29.01195	NOR	Rijal	2021	12700	meta	land vascular	trnL-p6	sediment	0	none
Eaštorjávri South	70.43313	27.33372	NOR	Rijal	2021	11700	meta	land vascular	trnL-p6	sediment	0	none
Langfjordvannet	70.1503	20.537	NOR	Rijal	2021	16700	meta	land vascular	trnL-p6	sediment	0	none
Jøkelvatnet	70.1725	21.7008	NOR	Rijal	2021	10000	meta	land vascular	trnL-p6	sediment	0	none
Kuutsjärvi	67.74723	29.61031	FIN	Rijal	2021	10200	meta	land vascular	trnL-p6	sediment	0	none
Sandfjorddalen	70.36016	30.01887	NOR	Rijal	2021	12500	meta	land vascular	trnL-p6	sediment	0	none
Torfdalsvatn	66.061271	-20.382503	ICE	Alsos21	2021	12000	meta	land vascular	trnL-p6	sediment	0	none
Nykurvatn	65.628496	-15.144339	ICE	Alsos21	2021	8600	meta	land vascular	trnL-p6	sediment	0	none
Nordbytjernet	60.1479309	11.1538417	NOR	Anglès d'Auriac	2019	0	barcoding	E. canadensis	trnL	water	4	survey
Leira (river)	60.076451	11.099903	NOR	Anglès d'Auriac	2019	0	barcoding	E. canadensis	trnL	river	5	survey
Steinsfjorden	60.07978	10.33627	NOR	Anglès d'Auriac	2019	0	barcoding	E. canadensis	trnL	water	4	survey
Seymour Lake	44.380217	-77.810668	CAN	Coghlan	2020	0	meta	aqua vascular	rbcL; matK; ITS	water	4	survey
Black River	44.297685	-79.361542	CAN	Coghlan	2020	0	meta	aqua vascular	rbcL; matK; ITS	river	5	survey
Grand River	43.3859	-80.3717	CAN	Kuzmina	2018	0	meta	aqua vascular	ITS; atpB-rbcL	river	5	none
Uhca Rohči	70.318525	30.028836	NOR	Clarke19	2019	10700	meta	land plants	trnL-p6	sediment	0	pollen
Bolshoye Shchuchye	67.859048	66.357637	RUS	Clarke20	2020	24000	meta	land plants	trnL-p6	sediment	0	pollen
A-tjern	68.996	19.486	NOR	Alsos18	2018	0	meta	vascular	trnL-p6	sediment	0	survey
Brennskogtjønna	68.859	19.594	NOR	Alsos18	2018	0	meta	vascular	trnL-p6	sediment	0	survey
Einlevatnet / ANL	69.258	16.071	NOR	Alsos18	2018	0	meta	vascular	trnL-p6	sediment	0	survey
Finnvatnet	69.778	18.612	NOR	Alsos18	2018	0	meta	vascular	trnL-p6	sediment	0	survey
Jula Jávri	69.365	21.099	NOR	Alsos18	2018	0	meta	vascular	trnL-p6	sediment	0	survey
Lakselvhøgda	69.927	18.846	NOR	Alsos18	2018	0	meta	vascular	trnL-p6	sediment	0	survey
Lauvås	69.946	18.860	NOR	Alsos18	2018	0	meta	vascular	trnL-p6	sediment	0	survey
Øvre Æråsvatnet	69.256	16.034	NOR	Alsos20	2020	24000	meta	vascular	trnL-p6	sediment	0	macro; pollen
Paulan Jávri	69.399	21.015	NOR	Alsos18	2018	0	meta	vascular	trnL-p6	sediment	0	survey
Rottjern	68.983	19.477	NOR	Alsos18	2018	0	meta	vascular	trnL-p6	sediment	0	survey
Sulsseewli	46.617639	7.864028	SWI	Garcés-Pastor21	2021	12500	meta	vascular	trnL-p6	sediment	0	pollen
Karakul	39.0176	73.5327	TAJ	Heinecke	2017	28700	meta	aqua vascular	trnL-p6	sediment	0	macro
Kroksjön (Hässeldala Port)	56.27178	15.02670	SWE	Parducci19	2019	14500	shotgun	NA	NA	peat	2	macro; pollen
U3	39.920842	116.783328	CHI	Ji	2021	0	meta	aqua vascular	rbcL	river	5	survey
U2	40.048731	116.760140	CHI	Ji	2021	0	meta	aqua vascular	rbcL	river	5	survey
U1	40.113608	116.725758	CHI	Ji	2021	0	meta	aqua vascular	rbcL	river	5	survey
M9	40.396543	116.916682	CHI	Ji	2021	0	meta	aqua vascular	rbcL	river	5	survey
M8	40.406855	116.973026	CHI	Ji	2021	0	meta	aqua vascular	rbcL	river	5	survey
M1	40.728432	116.631811	CHI	Ji	2021	0	meta	aqua vascular	rbcL	river	5	survey
M-2-3-4	40.631576	116.786606	CHI	Ji	2021	0	meta	aqua vascular	rbcL	river	5	survey
M-5-6-7	40.673651	117.150920	CHI	Ji	2021	0	meta	aqua vascular	rbcL	river	5	survey
A1	39.854602	116.847857	CHI	Ji	2021	0	meta	aqua vascular	rbcL	river	5	survey
A2	39.785071	116.971497	CHI	Ji	2021	0	meta	aqua vascular	rbcL	river	5	survey
A3	39.738214	117.127277	CHI	Ji	2021	0	meta	aqua vascular	rbcL	river	5	survey
A4	39.753355	117.189060	CHI	Ji	2021	0	meta	aqua vascular	rbcL	river	5	survey
A5	39.462529	117.478169	CHI	Ji	2021	0	meta	aqua vascular	rbcL	river	5	survey
Dovre 2006, Norway / 06D1	62.383239	9.674164	NOR	Wang21	2021	12500	meta	vascular; mammals	trnL-p6; other	sediment	0	none
Varanger, Norway / VA	70.3167	30.0167	NOR	Wang21	2021	120	meta	vascular	trnL-p6	soil	3	none
Garchi Site, Komi, NW Russia / GAS	59.066667	56.116667	RUS	Wang21	2021	37000	meta	vascular	trnL-p6	soil	3	none
Zaozer'e Site, Komi, NW Russia / ZAS	58.15	56.9333	RUS	Wang21	2021	100000	meta	vascular	trnL-p6	soil	3	none
Yuribei River, Yugra, NW Russia / YUB	60.6009	71.9263	RUS	Wang21	2021	48800	meta	vascular	trnL-p6	soil	3	none
Poloi 2, Yenisei River, Russia / PO2	66.7267	86.6391	RUS	Wang21	2021	58000	meta	vascular	trnL-p6	soil	3	none
Luktakh River, site 10, Taimyr Peninsula, Russia / LUR10	73.1565	93.4072	RUS	Wang21	2021	5200	meta	vascular	trnL-p6	soil	3	none
Logata River, site 3, Taimyr Peninsula, Russia / LoR3	73.3504	96.9746	RUS	Wang21	2021	57000	meta	vascular	trnL-p6	soil	3	none
Ovrazhny Peninsula, Lake Engelgarth, Taimyr Peninsula, Russia / OVR	74.1464	100.1264	RUS	Jørgensen	2012	45300	meta	vascular	trnL-p6	soil	3	macro; pollen
Lake Taimyr, Taimyr Peninsula, Russia (all sites and shores) / CS1	74.6	100.8	RUS	Jørgensen	2012	36045	meta	vascular	trnL-p6	soil	3	macro; pollen
Upper Taymyr River, Taimyr Peninsula, Russia	74.27	99.83	RUS	Willerslev14	2014	28190	meta	plants	trnL-p6; ITS	soil	3	none
Lake Tvyordoe, Bolshevik Island, Kara Sea, Russia / LT	79.2453	101.8153	RUS	Wang21	2021	24100	meta	vascular	trnL-p6	sediment	0	none
Khatanga site 1, Taimyr Peninsula, Russia / KS1	72.0967	102.3281	RUS	Wang21	2021	6700	meta	vascular	trnL-p6	soil	3	none
Dolgoe Ozero, Lena River, Russia / DO	71.8667	127.066667	RUS	Wang21	2021	14200	meta	vascular	trnL-p6	sediment	0	none
Buor Kaya 1+3, Yana Bay, Russia / BK1 + BK3	71.9062	132.7864	RUS	Wang21	2021	15300	meta	vascular	trnL-p6	sediment	0	none
Buor Kaya 8 / BK-8	71.420	132.111	RUS	Zimmermann	2017	54000	meta	vascular	trnL-p6	soil	3	pollen
Bol'shaya Balaknya site 5, Taimyr Peninsula, Russia / BBS5	73.6481	102.1078	RUS	Willerslev14	2014	41900	meta	vascular	trnL-p6; ITS	soil	3	none
Chukochia River, Kolyma, Russia / CHR	69.4833	156.983333	RUS	Wang21	2021	25000	meta	vascular	trnL-p6	soil	3	none
Pleistocene Park, Kolyma, Russia / PP	68.4992	162.4068	RUS	Wang21	2021	43900	meta	vascular	trnL-p6	soil	3	none
Maine River P5, Chukotka, Russia / MR5	64.2833	171.25	RUS	Wang21	2021	50000	meta	vascular	trnL-p6	soil	3	none
Anadyr Coast, Chukotka, Russia / AC	64.7352	177.30732	RUS	Wang21	2021	16900	meta	vascular	trnL-p6	peat	2	none
Stevens Village 1, Alaska, USA / SV1	65.9833	-148.95	USA	Wang21	2021	11700	meta	vascular	trnL-p6	soil	3	none
AMR-00196, Alaska, USA / AMR	67.7438	-156.1921	USA	Wang21	2021	7500	meta	vascular	trnL-p6	peat	2	none
Zagoskin Lake, Alaska, USA / ZL	63.471	-162.0532	USA	Wang21	2021	36700	meta	vascular	trnL-p6	sediment	0	none
Ross Mine, Yukon, Canada / RS	63.68	-138.62	CAN	Wang21	2021	50000	meta	vascular	trnL-p6	peat	2	none
Goldbottom Site, Yukon, Canada / GS	63.9333	-138.9667	CAN	Murchie	2021	9685	shotgun	vascular	trnL-p6	soil	3	none
Goldbottom Site, Yukon, Canada / GS	63.9333	-138.9667	CAN	Murchie	2021	9685	probe	vascular	trnL-p6	soil	3	none
Goldbottom Site, Yukon, Canada / GS	63.9333	-138.9667	CAN	Murchie	2021	9685	meta	vascular	trnL-p6	soil	3	none
Bear Creek	64.0240	-139.2447	CAN	Murchie	2021	30000	shotgun	vascular	trnL-p6	soil	3	none
Bear Creek	64.0240	-139.2447	CAN	Murchie	2021	30000	probe	vascular	trnL-p6	soil	3	none
Bear Creek	64.0240	-139.2447	CAN	Murchie	2021	30000	meta	vascular	trnL-p6	soil	3	none
Lucky Lady II	63.8417	-138.8047	CAN	Murchie	2021	15865	shotgun	vascular	trnL-p6	soil	3	none
Lucky Lady II	63.8417	-138.8047	CAN	Murchie	2021	15865	probe	vascular	trnL-p6	soil	3	none
Lucky Lady II	63.8417	-138.8047	CAN	Murchie	2021	15865	meta	vascular	trnL-p6	soil	3	none
Nationalpark, Yukon, Canada / NP	60.578887	-139.005478	CAN	Wang21	2021	0	meta	vascular	trnL-p6	soil	3	none
Lake Iversen, Greenland / LI	64.398201	-50.201302	GRO	Wang21	2021	10400	meta	vascular	trnL-p6	sediment	0	none
Kan608m, Greenland / K608	64.60217	-50.5013	GRO	Wang21	2021	9900	meta	vascular	trnL-p6	sediment	0	none
Lake Comarum, Greenland / LC	61.1399	-45.5347	GRO	Pedersen13	2013	10650	meta	vascular	trnL-p6	sediment	0	macro; pollen
Lake Smaragd, Greenland / LS	65.6833333	-37.9166667	GRO	Wang21	2021	8000	meta	vascular	trnL-p6	sediment	0	none
Colesdalen, Beilman site, Svalbard / CL10	78.0476	15.0924	SVA	Wang21	2021	5500	meta	vascular	trnL-p6	sediment	0	none
Pipa / TB.PPH	38.8539	112.2057	CHI	Stoof-Leichsenring22	2022	0	meta	plants	trnL-p6	sediment	0	none
Daihai / TB.DH	40.5885	112.6898	CHI	Stoof-Leichsenring22	2022	0	meta	plants	trnL-p6	sediment	0	none
Chagan-Nuur / TB.CGNE	43.4405	115.0121	CHI	Stoof-Leichsenring22	2022	0	meta	plants	trnL-p6	sediment	0	none
Qinghai / TB.QHH	36.5957	100.6453	CHI	Stoof-Leichsenring22	2022	0	meta	plants	trnL-p6	sediment	0	none
Eling / TB.ELH	35.0384	97.7267	CHI	Stoof-Leichsenring22	2022	0	meta	plants	trnL-p6	sediment	0	none
Zhaling / TB.ZLH	35.0056	97.3460	CHI	Stoof-Leichsenring22	2022	0	meta	plants	trnL-p6	sediment	0	none
Xingxinghai / TB.XXH	34.8556	98.1223	CHI	Stoof-Leichsenring22	2022	0	meta	plants	trnL-p6	sediment	0	none
Kocha / TB.KC	34.0092	97.2353	CHI	Stoof-Leichsenring22	2022	0	meta	plants	trnL-p6	sediment	0	none
Donggi Cona / TB.DJCN	35.2821	98.6658	CHI	Stoof-Leichsenring22	2022	0	meta	plants	trnL-p6	sediment	0	none
Jinzihai / TB.JZH	36.7201	97.8800	CHI	Stoof-Leichsenring22	2022	0	meta	plants	trnL-p6	sediment	0	none
Gahai (DLH) / TB.DLHG	37.1200	97.5600	CHI	Stoof-Leichsenring22	2022	0	meta	plants	trnL-p6	sediment	0	none
Toson / TB.TSH	37.1638	96.9836	CHI	Stoof-Leichsenring22	2022	0	meta	plants	trnL-p6	sediment	0	none
Keluke / TB.KLKH	37.2929	96.9083	CHI	Stoof-Leichsenring22	2022	0	meta	plants	trnL-p6	sediment	0	none
Cona / TB.CN	31.9475	91.4616	CHI	Stoof-Leichsenring22	2022	0	meta	plants	trnL-p6	sediment	0	none
Jiangco / TB.JC	31.5318	90.8083	CHI	Stoof-Leichsenring22	2022	0	meta	plants	trnL-p6	sediment	0	none
Dazeco / TB.DZC	31.8399	87.5574	CHI	Stoof-Leichsenring22	2022	0	meta	plants	trnL-p6	sediment	0	none
Zharinanmuco / TB.ZRNMC	31.0377	85.4270	CHI	Stoof-Leichsenring22	2022	0	meta	plants	trnL-p6	sediment	0	none
Dajiaco / TB.DJC	29.8679	85.7438	CHI	Stoof-Leichsenring22	2022	0	meta	plants	trnL-p6	sediment	0	none
Langco / TB.LC	29.2074	87.3868	CHI	Stoof-Leichsenring22	2022	0	meta	plants	trnL-p6	sediment	0	none
Sailimu / TB.SLMH	44.6431	81.2447	CHI	Stoof-Leichsenring22	2022	0	meta	plants	trnL-p6	sediment	0	none
Ailike / TB.ALKH	45.9274	85.8011	CHI	Stoof-Leichsenring22	2022	0	meta	plants	trnL-p6	sediment	0	none
Wulungu / TB.WLGH	47.1048	87.2043	CHI	Stoof-Leichsenring22	2022	0	meta	plants	trnL-p6	sediment	0	none
Sugan / TB.SGH	38.8758	93.9067	CHI	Stoof-Leichsenring22	2022	0	meta	plants	trnL-p6	sediment	0	none
Kuhai / TB.KH	35.3349	99.1894	CHI	Stoof-Leichsenring22	2022	0	meta	plants	trnL-p6	sediment	0	none
05-LC-02 / TB.05.LC.02	29.7935	92.3899	CHI	Stoof-Leichsenring22	2022	0	meta	plants	trnL-p6	sediment	0	none
05-LC-03 / TB.05.LC.03	29.7901	92.3925	CHI	Stoof-Leichsenring22	2022	0	meta	plants	trnL-p6	sediment	0	none
05-LC-08 / TB.05.LC.08	29.7584	94.6084	CHI	Stoof-Leichsenring22	2022	0	meta	plants	trnL-p6	sediment	0	none
05-LC-10 / TB.05.LC.10	29.6540	96.7165	CHI	Stoof-Leichsenring22	2022	0	meta	plants	trnL-p6	sediment	0	none
S-02 / TB.S.02	33.9832	102.5493	CHI	Stoof-Leichsenring22	2022	0	meta	plants	trnL-p6	sediment	0	none
S-08 / TB.S.08	33.3987	101.1092	CHI	Stoof-Leichsenring22	2022	0	meta	plants	trnL-p6	sediment	0	none
S-09 / TB.S.09	33.2300	100.9967	CHI	Stoof-Leichsenring22	2022	0	meta	plants	trnL-p6	sediment	0	none
S-10 / TB.S.10	33.2300	101.0217	CHI	Stoof-Leichsenring22	2022	0	meta	plants	trnL-p6	sediment	0	none
S-12 / TB.S.12	33.2333	101.1300	CHI	Stoof-Leichsenring22	2022	0	meta	plants	trnL-p6	sediment	0	none
S-15 / TB.S.15	31.6560	100.2572	CHI	Stoof-Leichsenring22	2022	0	meta	plants	trnL-p6	sediment	0	none
S-22 / TB.S.22	33.3512	96.0749	CHI	Stoof-Leichsenring22	2022	0	meta	plants	trnL-p6	sediment	0	none
S-25 / TB.S.25	34.8341	99.1005	CHI	Stoof-Leichsenring22	2022	0	meta	plants	trnL-p6	sediment	0	none
SET-01 / TB.SET.01	30.1488	101.8572	CHI	Stoof-Leichsenring22	2022	0	meta	plants	trnL-p6	sediment	0	none
SET-02 / TB.SET.02	30.1837	101.8730	CHI	Stoof-Leichsenring22	2022	0	meta	plants	trnL-p6	sediment	0	none
SET-03 / TB.SET.03	30.0775	101.7966	CHI	Stoof-Leichsenring22	2022	0	meta	plants	trnL-p6	sediment	0	none
SET-07 / TB.SET.07	27.9009	99.6350	CHI	Stoof-Leichsenring22	2022	0	meta	plants	trnL-p6	sediment	0	none
SET-08 / TB.SET.08	27.8264	99.9769	CHI	Stoof-Leichsenring22	2022	0	meta	plants	trnL-p6	sediment	0	none
SET-09 / TB.SET.09	27.4960	99.7365	CHI	Stoof-Leichsenring22	2022	0	meta	plants	trnL-p6	sediment	0	none
SET-11 / TB.SET.11	27.4963	99.7329	CHI	Stoof-Leichsenring22	2022	0	meta	plants	trnL-p6	sediment	0	none
SET-13 / TB.SET.13	26.8764	100.1412	CHI	Stoof-Leichsenring22	2022	0	meta	plants	trnL-p6	sediment	0	none
SET-14 / TB.SET.14	26.9789	100.1639	CHI	Stoof-Leichsenring22	2022	0	meta	plants	trnL-p6	sediment	0	none
SET-15 / TB.SET.15	26.4879	99.9180	CHI	Stoof-Leichsenring22	2022	0	meta	plants	trnL-p6	sediment	0	none
SET-16 / TB.SET.16	25.9175	100.1176	CHI	Stoof-Leichsenring22	2022	0	meta	plants	trnL-p6	sediment	0	none
SET-18 / TB.SET.18	25.6422	100.2716	CHI	Stoof-Leichsenring22	2022	0	meta	plants	trnL-p6	sediment	0	none
SET-19 / TB.SET.19	25.6815	100.6453	CHI	Stoof-Leichsenring22	2022	0	meta	plants	trnL-p6	sediment	0	none
SET-20 / TB.SET.20	26.4917	100.6788	CHI	Stoof-Leichsenring22	2022	0	meta	plants	trnL-p6	sediment	0	none
SET-21 / TB.SET.21	27.7260	100.7388	CHI	Stoof-Leichsenring22	2022	0	meta	plants	trnL-p6	sediment	0	none
SET-22 / TB.SET.22	27.7345	100.7270	CHI	Stoof-Leichsenring22	2022	0	meta	plants	trnL-p6	sediment	0	none
SET-23 / TB.SET.23	27.7397	100.7198	CHI	Stoof-Leichsenring22	2022	0	meta	plants	trnL-p6	sediment	0	none
SET-24 / TB.SET.24	27.7123	100.7495	CHI	Stoof-Leichsenring22	2022	0	meta	plants	trnL-p6	sediment	0	none
SET-25 / TB.SET.25	27.8172	102.2931	CHI	Stoof-Leichsenring22	2022	0	meta	plants	trnL-p6	sediment	0	none
SET-27 / TB.SET.27	29.1395	101.4487	CHI	Stoof-Leichsenring22	2022	0	meta	plants	trnL-p6	sediment	0	none
SET-30 / TB.SET.30	29.1337	101.4380	CHI	Stoof-Leichsenring22	2022	0	meta	plants	trnL-p6	sediment	0	none
SET-31 / TB.SET.31	29.3283	101.3303	CHI	Stoof-Leichsenring22	2022	0	meta	plants	trnL-p6	sediment	0	none
SET-32 / TB.SET.32	29.3256	101.3303	CHI	Stoof-Leichsenring22	2022	0	meta	plants	trnL-p6	sediment	0	none
13-TY-01 / SB.13.TY.01	72.6678	105.8807	RUS	Niemeyer	2017	0	meta	plants	trnL-p6	sediment	0	pollen
13-TY-02 / SB.13.TY.02	72.5531	105.7174	RUS	Niemeyer	2017	0	meta	plants	trnL-p6	sediment	0	pollen
13-TY-03 / SB.13.TY.03	72.5479	105.7258	RUS	Niemeyer	2017	0	meta	plants	trnL-p6	sediment	0	pollen
13-TY-04 / SB.13.TY.04	72.5473	105.7421	RUS	Niemeyer	2017	0	meta	plants	trnL-p6	sediment	0	pollen
13-TY-05 / SB.13.TY.05	72.5481	105.7505	RUS	Niemeyer	2017	0	meta	plants	trnL-p6	sediment	0	pollen
13-TY-07 / SB.13.TY.07	72.5575	105.7271	RUS	Stoof-Leichsenring22	2022	0	meta	plants	trnL-p6	sediment	0	none
13-TY-08 / SB.13.TY.08	72.4883	105.6483	RUS	Niemeyer	2017	0	meta	plants	trnL-p6	sediment	0	pollen
13-TY-09 / SB.13.TY.09	72.4008	105.4399	RUS	Niemeyer	2017	0	meta	plants	trnL-p6	sediment	0	pollen
13-TY-10 / SB.13.TY.10	72.4061	105.4425	RUS	Niemeyer	2017	0	meta	plants	trnL-p6	sediment	0	pollen
13-TY-11 / SB.13.TY.11	72.4118	105.4636	RUS	Niemeyer	2017	0	meta	plants	trnL-p6	sediment	0	pollen
13-TY-12 / SB.13.TY.12	72.4129	105.4477	RUS	Niemeyer	2017	0	meta	plants	trnL-p6	sediment	0	pollen
13-TY-13 / SB.13.TY.13	72.3916	105.4435	RUS	Niemeyer	2017	0	meta	plants	trnL-p6	sediment	0	pollen
13-TY-14 / SB.13.TY.14	72.3866	105.4566	RUS	Niemeyer	2017	0	meta	plants	trnL-p6	sediment	0	pollen
13-TY-15 / SB.13.TY.15	72.3924	105.4658	RUS	Niemeyer	2017	0	meta	plants	trnL-p6	sediment	0	pollen
13-TY-16 / SB.13.TY.16	72.1810	104.4878	RUS	Niemeyer	2017	0	meta	plants	trnL-p6	sediment	0	pollen
13-TY-17 / SB.13.TY.17	71.4031	102.2826	RUS	Niemeyer	2017	0	meta	plants	trnL-p6	sediment	0	pollen
13-TY-18 / SB.13.TY.18	71.0927	100.8310	RUS	Niemeyer	2017	0	meta	plants	trnL-p6	sediment	0	pollen
13-TY-19 / SB.13.TY.19	71.1020	100.8272	RUS	Niemeyer	2017	0	meta	plants	trnL-p6	sediment	0	pollen
13-TY-20 / SB.13.TY.20	71.1122	100.8529	RUS	Niemeyer	2017	0	meta	plants	trnL-p6	sediment	0	pollen
13-TY-21 / SB.13.TY.21	71.1067	100.8229	RUS	Niemeyer	2017	0	meta	plants	trnL-p6	sediment	0	pollen
13-TY-22 / SB.13.TY.22	71.0971	100.8539	RUS	Niemeyer	2017	0	meta	plants	trnL-p6	sediment	0	pollen
13-TY-23 / SB.13.TY.23	71.1038	100.8760	RUS	Niemeyer	2017	0	meta	plants	trnL-p6	sediment	0	pollen
13-TY-24 / SB.13.TY.24	71.0959	100.7975	RUS	Niemeyer	2017	0	meta	plants	trnL-p6	sediment	0	pollen
13-TY-25 / SB.13.TY.25	71.8865	101.2170	RUS	Niemeyer	2017	0	meta	plants	trnL-p6	sediment	0	pollen
13-TY-26 / SB.13.TY.26	72.1493	102.0560	RUS	Niemeyer	2017	0	meta	plants	trnL-p6	sediment	0	pollen
13-TY-27 / SB.13.TY.27	72.1533	102.0754	RUS	Niemeyer	2017	0	meta	plants	trnL-p6	sediment	0	pollen
13-TY-28 / SB.13.TY.28	72.1549	102.1013	RUS	Niemeyer	2017	0	meta	plants	trnL-p6	sediment	0	pollen
13-TY-29 / SB.13.TY.29	72.1484	102.1160	RUS	Niemeyer	2017	0	meta	plants	trnL-p6	sediment	0	pollen
13-TY-30 / SB.13.TY.30	72.1420	102.0905	RUS	Niemeyer	2017	0	meta	plants	trnL-p6	sediment	0	pollen
13-TY-31 / SB.13.TY.31	72.1360	102.0680	RUS	Niemeyer	2017	0	meta	plants	trnL-p6	sediment	0	pollen
13-TY-32 / SB.13.TY.32	72.1278	102.0344	RUS	Niemeyer	2017	0	meta	plants	trnL-p6	sediment	0	pollen
08-KO-01 / SB.08.KO.01	69.3259	161.0284	RUS	Stoof-Leichsenring22	2022	0	meta	plants	trnL-p6	sediment	0	none
08-KO-03 / SB.08.KO.03	69.2650	160.9717	RUS	Stoof-Leichsenring22	2022	0	meta	plants	trnL-p6	sediment	0	none
08-KO-04 / SB.08.KO.04	69.2647	161.6676	RUS	Stoof-Leichsenring22	2022	0	meta	plants	trnL-p6	sediment	0	none
08-KO-06 / SB.08.KO.06	69.2014	161.4933	RUS	Stoof-Leichsenring22	2022	0	meta	plants	trnL-p6	sediment	0	none
08-KO-07 / SB.08.KO.07	69.1113	160.8789	RUS	Stoof-Leichsenring22	2022	0	meta	plants	trnL-p6	sediment	0	none
08-KO-09 / SB.08.KO.09	69.0765	160.9501	RUS	Stoof-Leichsenring22	2022	0	meta	plants	trnL-p6	sediment	0	none
08-KO-11 / SB.08.KO.11	69.1040	145.2250	RUS	Stoof-Leichsenring22	2022	0	meta	plants	trnL-p6	sediment	0	none
08-KO-12 / SB.08.KO.12	68.5820	145.4030	RUS	Stoof-Leichsenring22	2022	0	meta	plants	trnL-p6	sediment	0	none
08-KO-13 / SB.08.KO.13	68.4550	145.4700	RUS	Stoof-Leichsenring22	2022	0	meta	plants	trnL-p6	sediment	0	none
08-KO-14 / SB.08.KO.14	68.3930	145.5210	RUS	Stoof-Leichsenring22	2022	0	meta	plants	trnL-p6	sediment	0	none
08-KO-15 / SB.08.KO.15	68.3540	146.0940	RUS	Stoof-Leichsenring22	2022	0	meta	plants	trnL-p6	sediment	0	none
08-KO-16 / SB.08.KO.16	68.3340	146.1010	RUS	Stoof-Leichsenring22	2022	0	meta	plants	trnL-p6	sediment	0	none
08-KO-17 / SB.08.KO.17	68.3330	146.1420	RUS	Stoof-Leichsenring22	2022	0	meta	plants	trnL-p6	sediment	0	none
08-KO-18 / SB.08.KO.18	68.1840	145.3020	RUS	Stoof-Leichsenring22	2022	0	meta	plants	trnL-p6	sediment	0	none
08-KO-19 / SB.08.KO.19	67.4550	144.3310	RUS	Stoof-Leichsenring22	2022	0	meta	plants	trnL-p6	sediment	0	none
08-KO-20 / SB.08.KO.20	68.6844	160.2674	RUS	Stoof-Leichsenring22	2022	0	meta	plants	trnL-p6	sediment	0	none
08-KO-21 / SB.08.KO.21	67.4520	144.3440	RUS	Stoof-Leichsenring22	2022	0	meta	plants	trnL-p6	sediment	0	none
08-KO-22 / SB.08.KO.22	67.4430	144.2230	RUS	Stoof-Leichsenring22	2022	0	meta	plants	trnL-p6	sediment	0	none
08-KO-23 / SB.08.KO.23	67.4510	144.0260	RUS	Stoof-Leichsenring22	2022	0	meta	plants	trnL-p6	sediment	0	none
08-KO-24 / SB.08.KO.24	69.1906	161.5150	RUS	Stoof-Leichsenring22	2022	0	meta	plants	trnL-p6	sediment	0	none
08-KO-26 / SB.08.KO.26	68.9224	161.7189	RUS	Stoof-Leichsenring22	2022	0	meta	plants	trnL-p6	sediment	0	none
08-KO-28 / SB.08.KO.28	68.7812	161.4870	RUS	Stoof-Leichsenring22	2022	0	meta	plants	trnL-p6	sediment	0	none
08-KO-29 / SB.08.KO.29	68.7476	161.4753	RUS	Stoof-Leichsenring22	2022	0	meta	plants	trnL-p6	sediment	0	none
08-KO-30 / SB.08.KO.30	68.6579	160.1794	RUS	Stoof-Leichsenring22	2022	0	meta	plants	trnL-p6	sediment	0	none
08-KO-31 / SB.08.KO.31	68.6246	161.7016	RUS	Stoof-Leichsenring22	2022	0	meta	plants	trnL-p6	sediment	0	none
08-KO-32 / SB.08.KO.32	68.7652	161.4007	RUS	Stoof-Leichsenring22	2022	0	meta	plants	trnL-p6	sediment	0	none
08-KO-33 / SB.08.KO.33	68.6134	159.9734	RUS	Stoof-Leichsenring22	2022	0	meta	plants	trnL-p6	sediment	0	none
05-Yak-03 / SB.05.Yak.03	61.7610	130.4740	RUS	Stoof-Leichsenring22	2022	0	meta	plants	trnL-p6	sediment	0	none
05-Yak-05 / SB.05.Yak.05	61.7698	130.4687	RUS	Stoof-Leichsenring22	2022	0	meta	plants	trnL-p6	sediment	0	none
05-Yak-08 / SB.05.Yak.08	62.0668	129.0565	RUS	Stoof-Leichsenring22	2022	0	meta	plants	trnL-p6	sediment	0	none
05-Yak-10 / SB.05.Yak.10	61.7032	129.3698	RUS	Stoof-Leichsenring22	2022	0	meta	plants	trnL-p6	sediment	0	none
05-Yak-11 / SB.05.Yak.11	61.6140	130.7035	RUS	Stoof-Leichsenring22	2022	0	meta	plants	trnL-p6	sediment	0	none
05-Yak-14 / SB.05.Yak.14	61.5683	130.5664	RUS	Stoof-Leichsenring22	2022	0	meta	plants	trnL-p6	sediment	0	none
05-Yak-16 / SB.05.Yak.16	61.4037	130.5530	RUS	Stoof-Leichsenring22	2022	0	meta	plants	trnL-p6	sediment	0	none
05-Yak-17 / SB.05.Yak.17	61.5526	130.8594	RUS	Stoof-Leichsenring22	2022	0	meta	plants	trnL-p6	sediment	0	none
05-Yak-18 / SB.05.Yak.18	61.5504	130.8866	RUS	Stoof-Leichsenring22	2022	0	meta	plants	trnL-p6	sediment	0	none
05-Yak-19 / SB.05.Yak.19	61.4072	131.1171	RUS	Stoof-Leichsenring22	2022	0	meta	plants	trnL-p6	sediment	0	none
05-Yak-21 / SB.05.Yak.21	62.0031	131.8184	RUS	Stoof-Leichsenring22	2022	0	meta	plants	trnL-p6	sediment	0	none
05-Yak-23 / SB.05.Yak.23	62.1317	131.2236	RUS	Stoof-Leichsenring22	2022	0	meta	plants	trnL-p6	sediment	0	none
05-Yak-24 / SB.05.Yak.24	61.9682	132.2471	RUS	Stoof-Leichsenring22	2022	0	meta	plants	trnL-p6	sediment	0	none
05-Yak-25 / SB.05.Yak.25	61.8016	132.0830	RUS	Stoof-Leichsenring22	2022	0	meta	plants	trnL-p6	sediment	0	none
05-Yak-26 / SB.05.Yak.26	61.9027	132.2061	RUS	Stoof-Leichsenring22	2022	0	meta	plants	trnL-p6	sediment	0	none
05-Yak-27 / SB.05.Yak.27	61.8901	132.1643	RUS	Stoof-Leichsenring22	2022	0	meta	plants	trnL-p6	sediment	0	none
05-Yak-28 / SB.05.Yak.28	61.9400	132.1655	RUS	Stoof-Leichsenring22	2022	0	meta	plants	trnL-p6	sediment	0	none
09-TIK-03 / SB.09.TIK.03	73.1967	124.6203	RUS	Stoof-Leichsenring22	2022	0	meta	plants	trnL-p6	sediment	0	none
09-TIK-05 / SB.09.TIK.05	71.2943	125.5505	RUS	Stoof-Leichsenring22	2022	0	meta	plants	trnL-p6	sediment	0	none
09-TIK-08 / SB.09.TIK.08	72.2453	125.6304	RUS	Stoof-Leichsenring22	2022	0	meta	plants	trnL-p6	sediment	0	none
09-TIK-13 / SB.09.TIK.13	69.4048	123.8279	RUS	Stoof-Leichsenring22	2022	0	meta	plants	trnL-p6	sediment	0	none
11-CH-02 / SB.11.CH.02	71.8362	102.8829	RUS	Stoof-Leichsenring22	2022	0	meta	plants	trnL-p6	sediment	0	none
11-CH-05 / SB.11.CH.05	71.2247	101.0254	RUS	Stoof-Leichsenring22	2022	0	meta	plants	trnL-p6	sediment	0	none
11-CH-06 / SB.11.CH.06	70.6674	97.7159	RUS	Epp18	2018	9300	meta	plants	trnL-p6	sediment	0	pollen
11-CH-09 / SB.11.CH.09	70.6699	97.7160	RUS	Stoof-Leichsenring22	2022	0	meta	plants	trnL-p6	sediment	0	none
11-CH-10 / SB.11.CH.10	70.6726	97.7263	RUS	Stoof-Leichsenring22	2022	0	meta	plants	trnL-p6	sediment	0	none
11-CH-11 / SB.11.CH.11	70.9011	97.6492	RUS	Stoof-Leichsenring22	2022	0	meta	plants	trnL-p6	sediment	0	none
11-CH-13 / SB.11.CH.13	72.3803	102.2806	RUS	Stoof-Leichsenring22	2022	0	meta	plants	trnL-p6	sediment	0	none
11-CH-17 / SB.11.CH.17	72.2445	102.2357	RUS	Stoof-Leichsenring22	2022	0	meta	plants	trnL-p6	sediment	0	none
11-CH-18 / SB.11.CH.18	72.3071	102.3746	RUS	Stoof-Leichsenring22	2022	0	meta	plants	trnL-p6	sediment	0	none
11-CH-19 / SB.11.CH.19	72.2550	102.2128	RUS	Stoof-Leichsenring22	2022	0	meta	plants	trnL-p6	sediment	0	none
11-CH-20 / SB.11.CH.20	72.2577	102.2156	RUS	Stoof-Leichsenring22	2022	0	meta	plants	trnL-p6	sediment	0	none
07-SA-07 / SB.07.SA.07	72.9557	114.9580	RUS	Stoof-Leichsenring22	2022	0	meta	plants	trnL-p6	sediment	0	none
07-SA-21 / SB.07.SA.21	73.3871	113.9490	RUS	Stoof-Leichsenring22	2022	0	meta	plants	trnL-p6	sediment	0	none
07-SA-23 / SB.07.SA.23	72.7749	112.9776	RUS	Stoof-Leichsenring22	2022	0	meta	plants	trnL-p6	sediment	0	none
07-SA-31 / SB.07.SA.31	72.0709	111.1176	RUS	Stoof-Leichsenring22	2022	0	meta	plants	trnL-p6	sediment	0	none
07-SA-33 / SB.07.SA.33	71.7475	111.1320	RUS	Stoof-Leichsenring22	2022	0	meta	plants	trnL-p6	sediment	0	none
14-OM-01 / SB.14.OM.01	70.9099	133.0740	RUS	Stoof-Leichsenring22	2022	0	meta	plants	trnL-p6	sediment	0	none
14-OM-02 / core	70.7244	132.6723	RUS	Liu20	2020	9	meta	plants	trnL-p6	sediment	0	pollen
14-OM-03 / SB.14.OM.03	70.7196	132.6618	RUS	Stoof-Leichsenring22	2022	0	meta	plants	trnL-p6	sediment	0	none
14-OM-04 / SB.14.OM.04	70.7149	132.6588	RUS	Stoof-Leichsenring22	2022	0	meta	plants	trnL-p6	sediment	0	none
14-OM-05 / SB.14.OM.05	70.7246	132.7139	RUS	Stoof-Leichsenring22	2022	0	meta	plants	trnL-p6	sediment	0	none
14-OM-06 / SB.14.OM.06	70.7173	132.7326	RUS	Stoof-Leichsenring22	2022	0	meta	plants	trnL-p6	sediment	0	none
14-OM-07 / SB.14.OM.07	70.7370	132.7567	RUS	Stoof-Leichsenring22	2022	0	meta	plants	trnL-p6	sediment	0	none
16-KP-01-L01 / SB.16.KP.01	67.3760	168.2544	RUS	Stoof-Leichsenring22	2022	0	meta	plants	trnL-p6	sediment	0	none
16-KP-01-L02 / SB.16.KP.02 / Ilirney core	67.3415	168.3044	RUS	Huang	2021	28000	meta	plants	trnL-p6	sediment	0	none
16-KP-01-L03 / SB.16.KP.03	67.3530	168.1823	RUS	Stoof-Leichsenring22	2022	0	meta	plants	trnL-p6	sediment	0	none
16-KP-02-L05 / SB.16.KP.05	67.3530	168.1725	RUS	Stoof-Leichsenring22	2022	0	meta	plants	trnL-p6	sediment	0	none
16-KP-02-L06 / SB.16.KP.06	66.9698	163.4227	RUS	Stoof-Leichsenring22	2022	0	meta	plants	trnL-p6	sediment	0	none
16-KP-02-L07 / SB.16.KP.07	66.9642	163.4019	RUS	Stoof-Leichsenring22	2022	0	meta	plants	trnL-p6	sediment	0	none
16-KP-02-L08 / SB.16.KP.08	66.9712	163.4425	RUS	Stoof-Leichsenring22	2022	0	meta	plants	trnL-p6	sediment	0	none
16-KP-02-L09 / SB.16.KP.09	66.9733	163.4612	RUS	Stoof-Leichsenring22	2022	0	meta	plants	trnL-p6	sediment	0	none
16-KP-03-L13 / SB.16.KP.13	65.9117	166.3068	RUS	Stoof-Leichsenring22	2022	0	meta	plants	trnL-p6	sediment	0	none
16-KP-03-L14 / SB.16.KP.14	65.9165	166.2956	RUS	Stoof-Leichsenring22	2022	0	meta	plants	trnL-p6	sediment	0	none
16-KP-03-L15 / SB.16.KP.15	65.8949	166.2921	RUS	Stoof-Leichsenring22	2022	0	meta	plants	trnL-p6	sediment	0	none
16-KP-03-L17 / SB.16.KP.L17	65.9022	166.3324	RUS	Stoof-Leichsenring22	2022	0	meta	plants	trnL-p6	sediment	0	none
16-KP-03-L18 / SB.16.KP.L18	65.9062	166.3412	RUS	Stoof-Leichsenring22	2022	0	meta	plants	trnL-p6	sediment	0	none
16-KP-04-L20 / SB.16.KP.L20	67.8130	168.7152	RUS	Stoof-Leichsenring22	2022	0	meta	plants	trnL-p6	sediment	0	none
16-KP-04-L21 / SB.16.KP.L21	67.8009	168.6961	RUS	Stoof-Leichsenring22	2022	0	meta	plants	trnL-p6	sediment	0	none
16-KP-04-L22 / SB.16.KP.L22	67.8045	168.6991	RUS	Stoof-Leichsenring22	2022	0	meta	plants	trnL-p6	sediment	0	none
S-03 / TB.S.03	33.3893	101.1488	RUS	Stoof-Leichsenring22	2022	0	meta	plants	trnL-p6	soil	3	none
S-26 / TB.S.26	36.1831	100.1061	RUS	Stoof-Leichsenring22	2022	0	meta	plants	trnL-p6	soil	3	none
Bolshoye Toko (core) / TB.BSTH	56.072061	130.908577	RUS	Courtin21	2021	33800	meta	plants	trnL-p6	sediment	0	pollen
Naleng (S-16) / Naleng core	31.110754	99.755735	CHI	Liu21	2021	18000	meta	plants	trnL-p6	sediment	0	pollen
Spectacle Loch	54.987235	-4.583092	GBR	Sjögren	2017	15	meta	plants	trnL-p6	sediment	0	pollen
Loch of the Lowes	55.005124	-4.394766	GBR	Sjögren	2017	40	meta	plants	trnL-p6	sediment	0	pollen
Qaupat	63.67771	-68.19820	CAN	Crump19	2019	7400	meta	plants	trnL-p6; rbcL	sediment	0	pollen
CF8	70.55818	-68.94968	CAN	Crump21	2021	130000	shotgun	plants	trnL-p6	sediment	0	pollen
CF8	70.55818	-68.94968	CAN	Crump21	2021	130000	meta	plants	trnL-p6	sediment	0	pollen
Charlie Lake	56.321824	-120.968498	CAN	Pedersen16	2016	12900	shotgun	plants	trnL-p6	sediment	0	macro; pollen
Charlie Lake	56.321824	-120.968498	CAN	Pedersen16	2016	12900	meta	plants	trnL-p6	sediment	0	macro; pollen
Spring Lake	55.512244	-119.583583	CAN	Pedersen16	2016	11500	shotgun	plants	trnL-p6	sediment	0	macro; pollen
Spring Lake	55.512244	-119.583583	CAN	Pedersen16	2016	11500	meta	plants	trnL-p6	sediment	0	macro; pollen
Goldeye Lake	52.449106	-116.192356	CAN	Pedersen16	2016	12000	shotgun	NA	NA	sediment	0	none
Mitchell Lake	52.216335	-115.007242	CAN	Pedersen16	2016	18000	shotgun	NA	NA	sediment	0	none
Crowfoot Lake	51.652468	-116.426921	CAN	Pedersen16	2016	11300	shotgun	NA	NA	sediment	0	none
Kaarreoja	68.5085	26.8076	FIN	Parducci15	2015	52000	meta	plants	trnL-p6	peat	2	macro; pollen
Seida	67.5798	62.9386	RUS	Parducci15	2015	8500	meta	plants	trnL-p6	peat	2	macro; pollen
Rundtjørna	63.376161	11.829425	NOR	Parducci13	2013	11000	meta	plants	trnL-p6	sediment	0	pollen
Klocka	63.298080	12.479720	SWE	Parducci13	2013	9500	meta	plants	trnL-p6	sediment	0	pollen
Ljøgottjern	60.148148	11.138043	NOR	terSchure	2021	10000	meta	plants	trnL-p6	sediment	0	pollen
Levinson-Lessing	74.468362	98.651935	RUS	vonHippel	2021	62000	meta	plants	trnL-p6	sediment	0	none
Kyutyunda	69.631753	123.652989	RUS	vonHippel	2021	38800	meta	plants	trnL-p6	sediment	0	none
Lama	69.52006	90.62228	RUS	vonHippel	2021	23000	meta	plants	trnL-p6	sediment	0	none
Barmah Forest (Murray River)	-35.911978	144.995274	AUS	Shackleton	2019	0	meta	plants	trnL-p6; 18S	peat	2	survey
Gunbower Forest (Murray River)	-35.757059	144.275145	AUS	Shackleton	2019	0	meta	plants	trnL-p6; 18S	peat	2	survey
Hattah Lakes (Murray River)	-34.710249	142.364327	AUS	Shackleton	2019	0	meta	plants	trnL-p6; 18S	peat	2	survey
Lindsay-Mulcra-Wallpolla Island (Murray River)	-34.062349	141.050753	AUS	Shackleton	2019	0	meta	plants	trnL-p6; 18S	peat	2	survey
Chowilla Floodplain (Murray River)	-33.931663	141.000876	AUS	Shackleton	2019	0	meta	plants	trnL-p6; 18S	peat	2	survey
The Lower Lakes (Murray River)	-35.511109	139.175477	AUS	Shackleton	2019	0	meta	plants	trnL-p6; 18S	peat	2	survey
Lough Yoan	54.328421	-7.612104	GBR	Brown	2021	2000	meta	plants	trnL-p6	sediment	0	pollen
Fladstrand	74.0986500	-21.1872500	GRO	Seersholm	2016	471	shotgun	plants	trnL-p6	soil	3	none
Fladstrand	74.0986500	-21.1872500	GRO	Seersholm	2016	471	meta	plants	trnL-p6	soil	3	none
Sandnes	64.242822	-50.177522	GRO	Seersholm	2016	688	shotgun	plants	trnL-p6	soil	3	none
Sandnes	64.242822	-50.177522	GRO	Seersholm	2016	688	meta	plants	trnL-p6	soil	3	none
Qajaa	69.127602	-50.702076	GRO	Seersholm	2016	3698	shotgun	plants	trnL-p6	soil	3	none
Qajaa	69.127602	-50.702076	GRO	Seersholm	2016	3698	meta	plants	trnL-p6	soil	3	none
Qeqertasussuk	68.5927333	-51.0719972	GRO	Seersholm	2016	4298	shotgun	plants	trnL-p6	soil	3	none
Qeqertasussuk	68.5927333	-51.0719972	GRO	Seersholm	2016	4298	meta	plants	trnL-p6	soil	3	none
ELF001A	53.321856	1.11754	GBR	Gaffney	2020	9258	shotgun	NA	NA	marine	1	pollen
ELF003	53.292367	1.026994	GBR	Gaffney	2020	9315	shotgun	NA	NA	marine	1	pollen
ELF031A	53.1312833	1.35302958	GBR	Gaffney	2020	8175	shotgun	NA	NA	marine	1	pollen
ELF039	53.2129222	1.20542119	GBR	Gaffney	2020	8175	shotgun	NA	NA	marine	1	pollen
ELF059A	53.3513054	0.99086431	GBR	Gaffney	2020	8175	shotgun	NA	NA	marine	1	pollen
M1	34.4734	132.8239	JAP	Matsuhashi	2016	0	barcoding	H. verticillata	matK	water	4	survey
P13 (M4)	34.4236	132.6965	JAP	Matsuhashi	2016	0	barcoding	E. densa, H. verticillata	trnL-trnH; matK	water	4	survey
M12	34.4062	132.7345	JAP	Matsuhashi	2016	0	barcoding	H. verticillata	matK	water	4	survey
M13	34.4108	132.7549	JAP	Matsuhashi	2016	0	barcoding	H. verticillata	matK	water	4	survey
M15	34.3806	132.7549	JAP	Matsuhashi	2016	0	barcoding	H. verticillata	matK	water	4	survey
P23 (M16)	34.3292	132.6740	JAP	Fujiwara	2016	0	barcoding	E. densa, H. verticillata	trnL-trnH; matK	water	4	survey
P22 (M17)	34.3190	132.6683	JAP	Fujiwara	2016	0	barcoding	E. densa, H. verticillata	trnL-trnH; matK	water	4	survey
P7 (M19)	34.3147	132.6626	JAP	Fujiwara	2016	0	barcoding	E. densa, H. verticillata	trnL-trnH; matK	water	4	survey
P8 (M20)	34.3149	132.6630	JAP	Fujiwara	2016	0	barcoding	E. densa, H. verticillata	trnL-trnH; matK	water	4	survey
P6 (M21)	34.3145	132.6633	JAP	Fujiwara	2016	0	barcoding	E. densa, H. verticillata	trnL-trnH; matK	water	4	survey
Belpre, OH	39.272	-81.59165	USA	Gantz	2018	0	barcoding	H. verticillata	ITS1; matK	water	4	survey
Eddie’s Marina, OH	39.1846	-81.75376667	USA	Gantz	2018	0	barcoding	H. verticillata	ITS1; matK	water	4	survey
Gallipolis, OH	38.80625	-82.20421667	USA	Gantz	2018	0	barcoding	H. verticillata	ITS1; matK	water	4	survey
Marietta, OH	39.4102	-81.45216667	USA	Gantz	2018	0	barcoding	H. verticillata	ITS1; matK	water	4	survey
Portsmouth, OH	38.73055	-83.00625	USA	Gantz	2018	0	barcoding	H. verticillata	ITS1; matK	water	4	survey
Reno RV Park, OH	39.37145	-81.4011	USA	Gantz	2018	0	barcoding	H. verticillata	ITS1; matK	water	4	survey
Mataponi Creek, Merkle Wildlife Reserve, MD	38.74325	-76.70751667	USA	Gantz	2018	0	barcoding	H. verticillata	ITS1; matK	water	4	survey
Mattawoman Creek, MD	38.5789	-77.1649	USA	Gantz	2018	0	barcoding	H. verticillata	ITS1; matK	water	4	survey
Mattawoman Creek: Smallwood State Park, MD	38.5593	-77.18951667	USA	Gantz	2018	0	barcoding	H. verticillata	ITS1; matK	water	4	survey
National Harbor, MD	38.787	-77.01561667	USA	Gantz	2018	0	barcoding	H. verticillata	ITS1; matK	water	4	survey
Pomonkey Creek, MD	38.63408333	-77.09855	USA	Gantz	2018	0	barcoding	H. verticillata	ITS1; matK	water	4	survey
Route 4, MD	38.81731667	-76.69815	USA	Gantz	2018	0	barcoding	H. verticillata	ITS1; matK	water	4	survey
Dogue Creek, VA	38.71326667	-77.12933333	USA	Gantz	2018	0	barcoding	H. verticillata	ITS1; matK	water	4	survey
Little Hunting Creek, VA	38.73275	-77.0784	USA	Gantz	2018	0	barcoding	H. verticillata	ITS1; matK	water	4	survey
McGovern Lake, TX	29.71747222	-95.39102778	USA	Gantz	2018	0	barcoding	H. verticillata	ITS1; matK	water	4	survey
Lower Lake Constance	47.70	9.00	GER	Ibrahim	2022	299	meta	vascular	trnL-p6	sediment	0	none
Deep Lake, WA	46.907490	-122.912116	USA	Kuehne	2020	0	barcoding	M. spicatum, E. densa	ITS1	water	4	survey
Desire Lake, WA	47.441222	-122.106719	USA	Kuehne	2020	0	barcoding	M. spicatum, E. densa	ITS1	water	4	survey
Meridian Lake, WA	47.362252	-122.152337	USA	Kuehne	2020	0	barcoding	M. spicatum, E. densa	ITS1	water	4	survey
Dolloff Lake, WA	47.326170	-122.286936	USA	Kuehne	2020	0	barcoding	M. spicatum, E. densa	ITS1	water	4	survey
Fenwick Lake, WA	47.365161	-122.270727	USA	Kuehne	2020	0	barcoding	M. spicatum, E. densa	ITS1	water	4	survey
Long Lake, WA	47.482131	-122.590868	USA	Kuehne	2020	0	barcoding	M. spicatum, E. densa	ITS1	water	4	survey
Loomis Lake, WA	46.437233	-124.043134	USA	Kuehne	2020	0	barcoding	M. spicatum, E. densa	ITS1	water	4	survey
Black Lake, WA	46.315550	-124.041836	USA	Kuehne	2020	0	barcoding	M. spicatum, E. densa	ITS1	water	4	survey
Lacamas Lake, WA	45.616562	-122.426226	USA	Kuehne	2020	0	barcoding	M. spicatum, E. densa	ITS1	water	4	survey
Bay Lake, MI	46.243	-89.497	USA	Drummond	2021	0	meta	aquatics	ITS1	water	4	survey
Long Lake, MI	46.236	-89.498	USA	Drummond	2021	0	meta	aquatics	ITS1	water	4	survey
Inkpot Lake, MI	46.228	-89.506	USA	Drummond	2021	0	meta	aquatics	ITS1	water	4	survey
Morris Lake, MI	46.257	-89.521	USA	Drummond	2021	0	meta	aquatics	ITS1	water	4	survey
Raspberry Lake, MI	46.250	-89.506	USA	Drummond	2021	0	meta	aquatics	ITS1	water	4	survey
Hummingbird Lake, MI	46.243	-89.506	USA	Drummond	2021	0	meta	aquatics	ITS1	water	4	survey
Mount Muhavura crater lake	-1.383333	29.678333	RWA	Boessenkool	2014	2300	meta	plants	trnL-p6	sediment	0	pollen
Mount Gahinga crater swamp	-1.386667	29.645000	RWA	Boessenkool	2014	4740	meta	plants	trnL-p6	peat	2	pollen
Ahn Spring, CA	34.71829	-118.49961	USA	PalaciosMejia	2021	0	meta	plants	ITS2	river	5	survey
Ahn Spring, CA	34.71829	-118.49961	USA	PalaciosMejia	2021	0	meta	plants	ITS2	soil	3	survey
Big Morongo Canyon Springs, CA	34.04705	-116.56825	USA	PalaciosMejia	2021	0	meta	plants	ITS2	river	5	survey
Big Morongo Canyon Springs, CA	34.04705	-116.56825	USA	PalaciosMejia	2021	0	meta	plants	ITS2	soil	3	survey
Bonanza Spring, CA	34.68571	-115.40547	USA	PalaciosMejia	2021	0	meta	plants	ITS2	river	5	survey
Bonanza Spring, CA	34.68571	-115.40547	USA	PalaciosMejia	2021	0	meta	plants	ITS2	soil	3	survey
Lake Sele	7.155358	2.440436	BEN	Bremond	2017	5000	meta	vascular	trnL-p6	sediment	0	pollen; survey
Usogi River	31.7655	130.6638	JAP	Tsukamoto	2021	0	meta	vascular	trnL-p6	water	4	survey
Amikake River	31.7631	130.6756	JAP	Tsukamoto	2021	0	meta	vascular	trnL-p6	water	4	survey
Nakatsu River	31.8088	130.7557	JAP	Tsukamoto	2021	0	meta	vascular	trnL-p6	water	4	survey
Kenko River	31.7337	130.7981	JAP	Tsukamoto	2021	0	meta	vascular	trnL-p6	water	4	survey
Iwase River	31.9699	131.0202	JAP	Tsukamoto	2021	0	meta	vascular	trnL-p6	water	4	survey
Tomano River	31.2798	130.8852	JAP	Tsukamoto	2021	0	meta	vascular	trnL-p6	water	4	survey
Anraku River	31.5215	131.0959	JAP	Tsukamoto	2021	0	meta	vascular	trnL-p6	water	4	survey
Hull River National Park (HR)	-17.98	146.05	AUS	Adame	2020	0	meta	plants	rbcL	soil	3	none
Girramay National Park (GI)	-18.15	145.99	AUS	Adame	2020	0	meta	plants	rbcL	soil	3	none
Mungalla (MG)	-18.70	146.25	AUS	Adame	2020	0	meta	plants	rbcL	soil	3	none
Halifax Wetlands National Park (HX)	-18.84	146.27	AUS	Adame	2020	0	meta	plants	rbcL	soil	3	none
Insulator Creek (IC)	-18.87	146.28	AUS	Adame	2020	0	meta	plants	rbcL	soil	3	none
East Hinchinbrook Island (HI)	-18.33	146.29	AUS	Adame	2020	0	meta	plants	rbcL	soil	3	none
Zoe Bay (ZB)	-18.40	146.33	AUS	Adame	2020	0	meta	plants	rbcL	soil	3	none
Lielais Svētiņu (LSv)	56.45	27.08	EST	Kisand	2018	14500	meta	eukaryots	18S	sediment	0	pollen
Batagay megaslump	67.58	134.77	RUS	Courtin22	2022	650000	meta	vascular	trnL-p6	soil	3	pollen
Batagay megaslump	67.58	134.77	RUS	Courtin22	2022	650000	shotgun	NA	NA	soil	3	pollen
G1 (Gonokawa River)	34.634504673	132.632180796	JAP	Kodama	2022	0	barcoding	Egeria densa	trnL-trnF spacer	water	4	survey
G2-3 (Gonokawa River)	34.630	132.645	JAP	Kodama	2022	0	barcoding	Egeria densa	trnL-trnF spacer	water	4	survey
G4 (Gonokawa River)	34.645033019	132.677093044	JAP	Kodama	2022	0	barcoding	Egeria densa	trnL-trnF spacer	water	4	survey
G5 (Gonokawa River)	34.6521989860999	132.694311190999	JAP	Kodama	2022	0	barcoding	Egeria densa	trnL-trnF spacer	water	4	survey
G6 (Gonokawa River)	34.6609702121999	132.709377756999	JAP	Kodama	2022	0	barcoding	Egeria densa	trnL-trnF spacer	water	4	survey
G7 (Gonokawa River)	34.6758942308999	132.747269050999	JAP	Kodama	2022	0	barcoding	Egeria densa	trnL-trnF spacer	water	4	survey
G8 (Gonokawa River)	34.6986469376	132.757449374	JAP	Kodama	2022	0	barcoding	Egeria densa	trnL-trnF spacer	water	4	survey
G9 (Gonokawa River)	34.7268378692999	132.780950636999	JAP	Kodama	2022	0	barcoding	Egeria densa	trnL-trnF spacer	water	4	survey
G10 (Gonokawa River)	34.7426267900999	132.801275054	JAP	Kodama	2022	0	barcoding	Egeria densa	trnL-trnF spacer	water	4	survey
T1-2 (Takatsu River)	34.436	131.877	JAP	Doi	2021	0	barcoding	Egeria densa	trnL-trnF spacer	water	4	survey
T3-4 (Takatsu River)	34.434	131.889	JAP	Doi	2021	0	barcoding	Egeria densa	trnL-trnF spacer	water	4	survey
T5 (Takatsu River)	34.425	131.894	JAP	Doi	2021	0	barcoding	Egeria densa	trnL-trnF spacer	water	4	survey
T6-7 (Takatsu River)	34.412	131.884	JAP	Doi	2021	0	barcoding	Egeria densa	trnL-trnF spacer	water	4	survey
T8-9 (Takatsu River)	34.403	131.890	JAP	Doi	2021	0	barcoding	Egeria densa	trnL-trnF spacer	water	4	survey
T10 (Takatsu River)	34.397	131.881	JAP	Doi	2021	0	barcoding	Egeria densa	trnL-trnF spacer	water	4	survey
T11 (Takatsu River)	34.388	131.885	JAP	Doi	2021	0	barcoding	Egeria densa	trnL-trnF spacer	water	4	survey
T12 (Takatsu River)	34.385	131.897	JAP	Doi	2021	0	barcoding	Egeria densa	trnL-trnF spacer	water	4	survey
S1 (Saba River)	34.181	131.643	JAP	Doi	2021	0	barcoding	Egeria densa	trnL-trnF spacer	water	4	survey
S2 (Saba River)	34.157	131.623	JAP	Doi	2021	0	barcoding	Egeria densa	trnL-trnF spacer	water	4	survey
S3 (Saba River)	34.135	131.616	JAP	Doi	2021	0	barcoding	Egeria densa	trnL-trnF spacer	water	4	survey
S4-5-6 (Saba River)	34.127	131.609	JAP	Doi	2021	0	barcoding	Egeria densa	trnL-trnF spacer	water	4	survey
S7-8 (Saba River)	34.106	131.599	JAP	Doi	2021	0	barcoding	Egeria densa	trnL-trnF spacer	water	4	survey
S9 (Saba River)	34.101	131.587	JAP	Doi	2021	0	barcoding	Egeria densa	trnL-trnF spacer	water	4	survey
S10-11-12 (Saba River)	34.084	131.579	JAP	Doi	2021	0	barcoding	Egeria densa	trnL-trnF spacer	water	4	survey
Holland Lake, MT	47.45	-113.60	USA	Schabacker	2020	0	barcoding	Myriophyllum sibiricum	26S	water	4	none
Beaver Lake, MT	48.434	-114.420	USA	Schabacker	2020	0	barcoding	Myriophyllum sibiricum	26S	water	4	none
Flathead Lake (Yellow Bay), MT	47.87	-114.03	USA	Schabacker	2020	0	barcoding	Myriophyllum sibiricum	26S	water	4	none
Half Moon Lake, Muskegon Co., MI	43.26	-85.81	USA	Newton	2016	0	barcoding	Myriophyllum spicatum	ITS	water	4	survey
Jefferson Slough, Jefferson Co., MT	45.80	-112.1	USA	Newton	2016	0	barcoding	Myriophyllum spicatum	ITS	water	4	survey
Upper Cuyahoga (DS92)	41.39	-81.16	USA	Cannon	2016	0	meta	vascular	trnL-p6	water	4	none
Upper Cuyahoga (DS24)	41.38	-81.16	USA	Cannon	2016	0	meta	vascular	trnL-p6	water	4	none
Upper Cuyahoga (DS80)	41.38	-81.15	USA	Cannon	2016	0	meta	vascular	trnL-p6	water	4	none
Upper Cuyahoga (DS85)	41.37	-81.16	USA	Cannon	2016	0	meta	vascular	trnL-p6	water	4	none
Upper Cuyahoga (DS28)	41.36	-81.16	USA	Cannon	2016	0	meta	vascular	trnL-p6	water	4	none
Upper Cuyahoga (DS1)	41.35	-81.16	USA	Cannon	2016	0	meta	vascular	trnL-p6	water	4	none
Upper Cuyahoga (DS63)	41.34	-81.17	USA	Cannon	2016	0	meta	vascular	trnL-p6	water	4	none
Upper Cuyahoga (DS66)	41.33	-81.17	USA	Cannon	2016	0	meta	vascular	trnL-p6	water	4	none
Upper Cuyahoga (DS87)	41.32	-81.18	USA	Cannon	2016	0	meta	vascular	trnL-p6	water	4	none
Upper Cuyahoga (DS74)	41.31	-81.19	USA	Cannon	2016	0	meta	vascular	trnL-p6	water	4	none
Upper Cuyahoga (DS23)	41.31	-81.20	USA	Cannon	2016	0	meta	vascular	trnL-p6	water	4	none
Upper Cuyahoga (DS61)	41.30	-81.20	USA	Cannon	2016	0	meta	vascular	trnL-p6	water	4	none
Upper Cuyahoga (DS38)	41.29	-81.21	USA	Cannon	2016	0	meta	vascular	trnL-p6	water	4	none
Upper Cuyahoga (DS25)	41.28	-81.22	USA	Cannon	2016	0	meta	vascular	trnL-p6	water	4	none
Upper Cuyahoga (DS15)	41.28	-81.23	USA	Cannon	2016	0	meta	vascular	trnL-p6	water	4	none
Upper Cuyahoga (DS10)	41.27	-81.23	USA	Cannon	2016	0	meta	vascular	trnL-p6	water	4	none
Upper Cuyahoga (DS52)	41.27	-81.25	USA	Cannon	2016	0	meta	vascular	trnL-p6	water	4	none
Upper Cuyahoga (DS75)	41.26	-81.25	USA	Cannon	2016	0	meta	vascular	trnL-p6	water	4	none
Upper Cuyahoga (DS94)	41.25	-81.26	USA	Cannon	2016	0	meta	vascular	trnL-p6	water	4	none
Upper Cuyahoga (DS90)	41.25	-81.28	USA	Cannon	2016	0	meta	vascular	trnL-p6	water	4	none
Middle Cuyahoga (DS72)	41.12	-81.52	USA	Cannon	2016	0	meta	vascular	trnL-p6	water	4	none
Middle Cuyahoga (DS67)	41.12	-81.53	USA	Cannon	2016	0	meta	vascular	trnL-p6	water	4	none
Middle Cuyahoga (DS27)	41.13	-81.54	USA	Cannon	2016	0	meta	vascular	trnL-p6	water	4	none
Middle Cuyahoga (DS36)	41.13	-81.55	USA	Cannon	2016	0	meta	vascular	trnL-p6	water	4	none
Middle Cuyahoga (DS37)	41.14	-81.56	USA	Cannon	2016	0	meta	vascular	trnL-p6	water	4	none
Middle Cuyahoga (DS91)	41.16	-81.57	USA	Cannon	2016	0	meta	vascular	trnL-p6	water	4	none
Middle Cuyahoga (DS47)	41.14	-81.55	USA	Cannon	2016	0	meta	vascular	trnL-p6	water	4	none
Middle Cuyahoga (DS18)	41.18	-81.58	USA	Cannon	2016	0	meta	vascular	trnL-p6	water	4	none
Middle Cuyahoga (DS49)	41.24	-81.55	USA	Cannon	2016	0	meta	vascular	trnL-p6	water	4	none
Middle Cuyahoga (DS65)	41.26	-81.56	USA	Cannon	2016	0	meta	vascular	trnL-p6	water	4	none
Lower Cuyahoga (DS46)	41.39	-81.63	USA	Cannon	2016	0	meta	vascular	trnL-p6	water	4	none
Lower Cuyahoga (DS51)	41.41	-81.64	USA	Cannon	2016	0	meta	vascular	trnL-p6	water	4	none
Lower Cuyahoga (DS64)	41.42	-81.64	USA	Cannon	2016	0	meta	vascular	trnL-p6	water	4	none
Lower Cuyahoga (DS14)	41.42	-81.65	USA	Cannon	2016	0	meta	vascular	trnL-p6	water	4	none
Lower Cuyahoga (DS60)	41.42	-81.66	USA	Cannon	2016	0	meta	vascular	trnL-p6	water	4	none
Lower Cuyahoga (DS26)	41.43	-81.67	USA	Cannon	2016	0	meta	vascular	trnL-p6	water	4	none
Lower Cuyahoga (DS21)	41.43	-81.66	USA	Cannon	2016	0	meta	vascular	trnL-p6	water	4	none
Lower Cuyahoga (DS57)	41.44	-81.67	USA	Cannon	2016	0	meta	vascular	trnL-p6	water	4	none
Lower Cuyahoga (DS41)	41.44	-81.68	USA	Cannon	2016	0	meta	vascular	trnL-p6	water	4	none
Lower Cuyahoga (DS54)	41.45	-81.68	USA	Cannon	2016	0	meta	vascular	trnL-p6	water	4	none
Lower Cuyahoga (DS35)	41.46	-81.68	USA	Cannon	2016	0	meta	vascular	trnL-p6	water	4	none
Lower Cuyahoga (DS40)	41.47	-81.67	USA	Cannon	2016	0	meta	vascular	trnL-p6	water	4	none
Lower Cuyahoga (DS70)	41.48	-81.67	USA	Cannon	2016	0	meta	vascular	trnL-p6	water	4	none
Lower Cuyahoga (DS9)	41.48	-81.68	USA	Cannon	2016	0	meta	vascular	trnL-p6	water	4	none
Lower Cuyahoga (DS3)	41.49	-81.68	USA	Cannon	2016	0	meta	vascular	trnL-p6	water	4	none
Lower Cuyahoga (DS71)	41.49	-81.69	USA	Cannon	2016	0	meta	vascular	trnL-p6	water	4	none
Lower Cuyahoga (DS12)	41.49	-81.70	USA	Cannon	2016	0	meta	vascular	trnL-p6	water	4	none
Lower Cuyahoga (DS95)	41.50	-81.70	USA	Cannon	2016	0	meta	vascular	trnL-p6	water	4	none
Lower Cuyahoga (DS43)	41.50	-81.71	USA	Cannon	2016	0	meta	vascular	trnL-p6	water	4	none
Upper Cuyahoga (DS33)	41.43	-81.16	USA	Cannon	2016	0	meta	vascular	trnL-p6	water	4	none
Upper Cuyahoga (DS20)	41.42	-81.16	USA	Cannon	2016	0	meta	vascular	trnL-p6	water	4	none
Upper Cuyahoga (DS17)	41.41	-81.16	USA	Cannon	2016	0	meta	vascular	trnL-p6	water	4	none
Upper Cuyahoga (DS68)	41.40	-81.16	USA	Cannon	2016	0	meta	vascular	trnL-p6	water	4	none
K119	82.496	-21.5591	GRO	Kjaer	2022	2000000	shotgun	NA	NA	soil	3	macro; pollen
K69	82.494202	-21.6061	GRO	Kjaer	2022	2000000	shotgun	NA	NA	soil	3	macro; pollen
K74a-b-75	82.498398	-21.2193	GRO	Kjaer	2022	2000000	shotgun	NA	NA	soil	3	macro; pollen
K50	82.379898	-21.2421	GRO	Kjaer	2022	2000000	shotgun	NA	NA	soil	3	macro; pollen
Eiðisvatn	62.287	-7.058	FAR	Curtin	2021	3200	meta	vascular	trnL-p6	sediment	0	none
Lake La Thuile (Bauges)	45.530	6.057	FRA	GiguetCovex19	2019	6500	meta	vascular	trnL-p6	sediment	0	pollen; survey
Lake Serre de l'Homme	44.775	6.396	FRA	GiguetCovex19	2019	3800	meta	vascular	trnL-p6	sediment	0	pollen; survey
Southwestern Chew Bahir basin	4.761	36.767	ETH	Krueger	2021	150000	shotgun	NA	NA	soil	3	none
Southwestern Chew Bahir basin	4.761	36.767	ETH	Krueger	2021	150000	probe	plants	rbcL	soil	3	none
Isthme Bas (IB)	-49.3	70.3	KER	Pansu	2015	0	meta	vascular	trnL-p6	soil	3	survey
Île Guillou (GU)	-49.48	69.81	KER	Pansu	2015	0	meta	vascular	trnL-p6	soil	3	survey
Île Australia (AU)	-49.4	69.8	KER	Pansu	2015	0	meta	vascular	trnL-p6	soil	3	survey
Lake Otjikoto	-19.195	17.550	NAM	Tabares	2020	64	meta	vascular	trnL-p6	sediment	0	pollen

### Sheet: README
Column name	Content	Comments
site	Site name / alternative name in other studies	Cores or samples collected from one same lake, or within ten kilometres of a river section (including sediments, water, and bluffs), are shown as a single geographical site in this table. Note that, for graphical plotting purposes, a same site can be listed twice.
lat	Latitude, in decimal degrees	NA
long	Longitude, in decimal degrees	NA
country	Administrative country location	NA
study	Study code	Refers to the most specific study using that site, e.g. some sites reviewed in Wang, 2021 are shown as belonging to studies which investigated a subset of the reviewed sites; else the most recent study
year	Year of publication	Preprints are considered to be published in 2022
max.age	Age of the oldest sample used for eDNA from this site, in calibrated years before present	"0" stands for "modern" samples, e.g. water samples or surface sediment (undated)
method	Approach used for eDNA analysis	NA
taxa	Targeted taxon	Taxa aimed by the experimental design
marker	Targeted markers	NA
sample	Nature of samples	"soil" encompasses all types of permafrost
nr.sample	Numeric CODE for sample type	NOT the number of samples
proxies	Proxies used for aquatic macrophytes	NA
